# Integrated transcriptome, DNA methylome and chromatin state accessibility landscapes reveal regulators of Atlantic salmon maturation

**DOI:** 10.1101/2020.08.28.272286

**Authors:** Amin R. Mohamed, Marina Naval-Sanchez, Moira Menzies, Bradley Evans, Harry King, Antonio Reverter, James W. Kijas

## Abstract

Despite sexual development being ubiquitous to vertebrates, the epigenetic mechanisms controlling this fundamental transition remain largely undocumented in many organisms. Through whole-methylome, whole-transcriptome and chromatin landscape sequencing, we discovered global control mechanisms as well as specific regulators of sexual maturation in Atlantic salmon. This large integrated study was based on an experimental time course that successfully sampled the period when Atlantic salmon commence their trajectory towards sexual maturation. Co-analysis of DNA methylome and gene expression changes revealed chromatin remodelling genes *arid1b* and *smarca2* were both significantly hypermethylated and upregulated in the ovary during the onset of maturation. We also observed changes in chromatin state landscape occurred early in the transition and were strongly correlated with fundamental remodelling of gene expression. Finally, we integrated our multiomics datasets to identify *trim25* and *znf423* as key regulators in the pituitary that underwent 60 fold change in connectivity during the transition to sexual maturation. The study provides a comprehensive view of the spatiotemporal changes involved in a complex trait and opens the door to future efforts aiming to manipulate puberty in an economically important aquaculture species.
