## Supplementary material for "Integrated transcriptome, DNA methylome and chromatin state accessibility landscapes reveal regulators of Atlantic salmon maturation": STable1

### Sheet: Nat commun 
Tissue	Samples code	Time point	Description	Data Yield (Gb)	Raw reads (M)	Uniquely mapped reads (M)	Mapping rate (%)
Brain	Brain T1F1	T1	Brain T1 Library biol. Rep. 1	10.17	66	46	69.697
Brain	Brain T1F2	T1	Brain T1 Library biol. Rep. 2	23.96	158	100	63.2911
Brain	Brain T1F3	T1	Brain T1 Library biol. Rep. 3	11.6	76	52	68.4211
Brain	Brain T1F4	T1	Brain T1 Library biol. Rep. 4	10.96	72	50	69.4444
Brain	Brain T2F1	T2	Brain T2 Library biol. Rep. 1	9.75	64	44	68.75
Brain	Brain T2F2	T2	Brain T2 Library biol. Rep. 2	12	79.4	44	55.4156
Brain	Brain T2F3	T2	Brain T2 Library biol. Rep. 3	13.9	92	70	76.087
Brain	Brain T2F4	T2	Brain T2 Library biol. Rep. 4	11.35	75.2	56	74.4681
Brain	Brain T3F1	T3	Brain T3 Library biol. Rep. 1	9.5	63	46	73.0159
Brain	Brain T3F2	T3	Brain T3 Library biol. Rep. 2	10.8	71.8	56	77.9944
Brain	Brain T3F3	T3	Brain T3 Library biol. Rep. 3	10.47	69.2	50	72.2543
Brain	Brain T3F4	T3	Brain T3 Library biol. Rep. 4	10.32	68.4	50	73.0994
Brain	Brain T4F1	T4	Brain T4 Library biol. Rep. 1	9.5	63	42	66.6667
Brain	Brain T4F2	T4	Brain T4 Library biol. Rep. 2	8.23	54.6	36	65.9341
Brain	Brain T4F3	T4	Brain T4 Library biol. Rep. 3	9.39	62	40	64.5161
Brain	Brain T4F4	T4	BrainT4 Library biol. Rep. 4	8.92	59	46	77.9661
Pituitary	Pituitary T1F1	T1	Pituitary T1 Library biol. Rep. 1	11.77	76	60	78.9474
Pituitary	Pituitary T1F2	T1	Pituitary T1 Library biol. Rep. 2	10.64	70	50	71.4286
Pituitary	Pituitary T1F3	T1	Pituitary T1 Library biol. Rep. 3	11.79	78	56	71.7949
Pituitary	Pituitary T1F4	T1	Pituitary T1 Library biol. Rep. 4	11.18	74	52	70.2703
Pituitary	Pituitary T2F1	T2	Pituitary T2 Library biol. Rep. 1	9.86	65.2	50	76.6871
Pituitary	Pituitary T2F2	T2	Pituitary T2 Library biol. Rep. 2	10.66	70.6	50	70.8215
Pituitary	Pituitary T2F3	T2	Pituitary T2 Library biol. Rep. 3	11.18	74	58	78.3784
Pituitary	Pituitary T2F4	T2	Pituitary T2 Library biol. Rep. 4	10.84	71.8	50	69.6379
Pituitary	Pituitary T3F1	T3	Pituitary T3 Library biol. Rep. 1	10	66.4	46	69.2771
Pituitary	Pituitary T3F2	T3	Pituitary T3 Library biol. Rep. 2	9.96	65.8	46	69.9088
Pituitary	Pituitary T3F3	T3	Pituitary T3 Library biol. Rep. 3	10.29	68	56	82.3529
Pituitary	Pituitary T3F4	T3	Pituitary T3 Library biol. Rep. 4	9.8	65	44	67.6923
Pituitary	Pituitary T4F1	T4	Pituitary T4 Library biol. Rep. 1	9.89	65.4	56	85.6269
Pituitary	Pituitary T4F2	T4	Pituitary T4 Library biol. Rep. 2	9.94	65.8	46	69.9088
Pituitary	Pituitary T4F3	T4	Pituitary T4 Library biol. Rep. 3	9.98	66	48	72.7273
Pituitary	Pituitary T4F4	T4	Pituitary T4 Library biol. Rep. 4	9.75	64.6	54	83.5913
Ovary	Ovary T1F1	T1	Ovary T1 Library biol. Rep. 1	12.53	82	62	75.6098
Ovary	Ovary T1F2	T1	Ovary T1 Library biol. Rep. 2	11.99	78	60	76.9231
Ovary	Ovary T1F2	T1	Ovary T1 Library biol. Rep. 3	10.8	70	50	71.4286
Ovary	Ovary T1F2	T1	Ovary T1 Library biol. Rep. 4	11.68	76	56	73.6842
Ovary	Ovary T2F1	T2	Ovary T2 Library biol. Rep. 1	10.8	71.6	52	72.6257
Ovary	Ovary T2F2	T2	Ovary T2 Library biol. Rep. 2	11	73	54	73.9726
Ovary	Ovary T2F2	T2	Ovary T2 Library biol. Rep. 3	9.67	64	45	70.3125
Ovary	Ovary T2F2	T2	Ovary T2 Library biol. Rep. 4	8.14	53.8	38	70.632
Ovary	Ovary T3F1	T3	Ovary T3 Library biol. Rep. 1	9.67	64	48	75
Ovary	Ovary T3F2	T3	Ovary T3 Library biol. Rep. 2	10.53	69.6	50	71.8391
Ovary	Ovary T3F2	T3	Ovary T3 Library biol. Rep. 3	10.39	68.6	50	72.8863
Ovary	Ovary T3F2	T3	Ovary T3 Library biol. Rep. 4	9.22	61	51	83.6066
Ovary	Ovary T4F1	T4	Ovary T4 Library biol. Rep. 1	11.26	74.6	60	80.429
Ovary	Ovary T4F2	T4	Ovary T4 Library biol. Rep. 2	11.14	73.8	58	78.5908
Ovary	Ovary T4F2	T4	Ovary T4 Library biol. Rep. 3	10.56	69.8	52	74.4986
Ovary	Ovary T4F2	T4	Ovary T4 Library biol. Rep. 4	9.99	66	48	72.7273
Liver	Liver T1F1	T1	Liver T1 Library biol. Rep. 1	12.05	78	42	53.8462
Liver	Liver T1F2	T1	Liver T1 Library biol. Rep. 2	11.2	74	50	67.5676
Liver	Liver T1F2	T1	Liver T1 Library biol. Rep. 3	10.51	68	48	70.5882
Liver	Liver T1F2	T1	Liver T1 Library biol. Rep. 4	10.3	68	48	70.5882
Liver	Liver T2F1	T2	Liver T2 Library biol. Rep. 1	10.39	68.8	54	78.4884
Liver	Liver T2F2	T2	Liver T2 Library biol. Rep. 2	9.79	64.8	48	74.0741
Liver	Liver T2F2	T2	Liver T2 Library biol. Rep. 3	9.6	63.6	46	72.327
Liver	Liver T2F2	T2	Liver T2 Library biol. Rep. 4	9.18	60.8	42	69.0789
Liver	Liver T3F1	T3	Liver T3 Library biol. Rep. 1	9.61	63.6	50	78.6164
Liver	Liver T3F2	T3	Liver T3 Library biol. Rep. 2	9.62	63.6	45	70.7547
Liver	Liver T3F2	T3	Liver T3 Library biol. Rep. 3	10	66.4	46	69.2771
Liver	Liver T3F2	T3	Liver T3 Library biol. Rep. 4	9.98	66	50	75.7576
Liver	Liver T4F1	T4	Liver T4Library biol. Rep. 1	8.94	59.2	44	74.3243
Liver	Liver T4F2	T4	Liver T4 Library biol. Rep. 2	10.13	67	48	71.6418
Liver	Liver T4F2	T4	Liver T4 Library biol. Rep. 3	9	59.6	40	67.1141
Liver	Liver T4F2	T4	Liver T4 Library biol. Rep. 4	9.6	63.8	42	65.8307
				677.62	4471.2	3227	4630.71
avg				10.5878	69.8625	50.4219	72.3549
