## Supplementary material for "Integrated transcriptome, DNA methylome and chromatin state accessibility landscapes reveal regulators of Atlantic salmon maturation": STable5

### Sheet: Upregulated terms
ONTOLOGY	ID	Description	GeneRatio	BgRatio	pvalue	p.adjust	qvalue	geneID	Count
BP	GO:0034762	regulation of transmembrane transport	10/125	160/11768	7.55753e-06	0.00173105	0.00155409	106585659/106601023/106606804/106613745/106599981/106586345/106582723/106599326/106588589/106581825	10
BP	GO:0034765	regulation of ion transmembrane transport	10/125	160/11768	7.55753e-06	0.00173105	0.00155409	106585659/106601023/106606804/106613745/106599981/106586345/106582723/106599326/106588589/106581825	10
BP	GO:0032879	regulation of localization	13/125	289/11768	1.18091e-05	0.00173105	0.00155409	106567246/106585659/106601023/106606804/106613745/106589319/106599981/106586345/106607462/106582723/106599326/106588589/106581825	13
BP	GO:0043269	regulation of ion transport	10/125	170/11768	1.28942e-05	0.00173105	0.00155409	106585659/106601023/106606804/106613745/106599981/106586345/106582723/106599326/106588589/106581825	10
BP	GO:0051049	regulation of transport	11/125	240/11768	4.84203e-05	0.00520034	0.00466873	106585659/106601023/106606804/106613745/106599981/106586345/106607462/106582723/106599326/106588589/106581825	11
BP	GO:0048699	generation of neurons	9/125	174/11768	9.66304e-05	0.00864842	0.00776434	106598217/106567246/106563330/106589319/106582845/106586448/106572366/106582846/106582529	9
BP	GO:0042594	response to starvation	3/125	10/11768	0.000132959	0.0101998	0.00915717	106562433/106607462/106574584	3
BP	GO:0032094	response to food	3/125	11/11768	0.000181401	0.0116931	0.0104978	106562433/106607462/106574584	3
BP	GO:0022008	neurogenesis	9/125	191/11768	0.000195974	0.0116931	0.0104978	106598217/106567246/106563330/106589319/106582845/106586448/106572366/106582846/106582529	9
BP	GO:0030182	neuron differentiation	8/125	163/11768	0.000340227	0.0182702	0.0164025	106598217/106563330/106589319/106582845/106586448/106572366/106582846/106582529	8
BP	GO:0007186	G protein-coupled receptor signaling pathway	8/125	173/11768	0.000506788	0.0247405	0.0222114	106591882/106599210/106562433/100195894/106576074/106574584/106582146/106582257	8
BP	GO:0007218	neuropeptide signaling pathway	3/125	16/11768	0.0005922	0.0265009	0.0237919	106591882/106599210/100195894	3
BP	GO:0006928	movement of cell or subcellular component	11/125	326/11768	0.00069417	0.0268997	0.0241499	106589940/106567246/106613482/106603038/106589319/106582845/106611567/106572366/106607864/106579876/106582529	11
BP	GO:0034220	ion transmembrane transport	10/125	276/11768	0.000708503	0.0268997	0.0241499	106585659/106601023/106606804/106613745/106599981/106586345/106582723/106599326/106588589/106581825	10
BP	GO:0048666	neuron development	7/125	141/11768	0.000751389	0.0268997	0.0241499	106598217/106563330/106589319/106582845/106586448/106572366/106582529	7
BP	GO:0007399	nervous system development	10/125	292/11768	0.00108956	0.0339009	0.0304354	106598217/106567246/106563330/106589319/106582845/106586448/106572366/106582846/106575513/106582529	10
BP	GO:0032990	cell part morphogenesis	5/125	76/11768	0.0012626	0.0339009	0.0304354	106598217/106589319/106582845/106572366/106582529	5
BP	GO:0048812	neuron projection morphogenesis	5/125	76/11768	0.0012626	0.0339009	0.0304354	106598217/106589319/106582845/106572366/106582529	5
BP	GO:0048858	cell projection morphogenesis	5/125	76/11768	0.0012626	0.0339009	0.0304354	106598217/106589319/106582845/106572366/106582529	5
BP	GO:0120039	plasma membrane bounded cell projection morphogenesis	5/125	76/11768	0.0012626	0.0339009	0.0304354	106598217/106589319/106582845/106572366/106582529	5
BP	GO:0009991	response to extracellular stimulus	3/125	22/11768	0.00155454	0.0371743	0.0333741	106562433/106607462/106574584	3
BP	GO:0031667	response to nutrient levels	3/125	22/11768	0.00155454	0.0371743	0.0333741	106562433/106607462/106574584	3
BP	GO:0031175	neuron projection development	6/125	118/11768	0.00159219	0.0371743	0.0333741	106598217/106563330/106589319/106582845/106572366/106582529	6
CC	GO:0005581	collagen trimer	13/166	143/14668	8.3582e-09	6.0179e-07	4.92694e-07	106570545/106581929/106590282/106597294/106607687/106610773/106568024/106588839/106575613/106571269/106596897/106573748/106570460	13
CC	GO:0008076	voltage-gated potassium channel complex	5/166	58/14668	0.000493463	0.0108064	0.00884735	106563549/106562313/106582723/106599326/106588589	5
CC	GO:0034705	potassium channel complex	5/166	58/14668	0.000493463	0.0108064	0.00884735	106563549/106562313/106582723/106599326/106588589	5
CC	GO:0034703	cation channel complex	7/166	127/14668	0.000600356	0.0108064	0.00884735	106563549/106606804/106586345/106562313/106582723/106599326/106588589	7
CC	GO:0045211	postsynaptic membrane	5/166	73/14668	0.00141186	0.0169423	0.0138709	106581393/106562003/106567725/106606938/106604680	5
CC	GO:0097060	synaptic membrane	5/166	73/14668	0.00141186	0.0169423	0.0138709	106581393/106562003/106567725/106606938/106604680	5
CC	GO:0034702	ion channel complex	7/166	158/14668	0.00214053	0.0199458	0.0163299	106563549/106606804/106586345/106562313/106582723/106599326/106588589	7
CC	GO:0062023	collagen-containing extracellular matrix	5/166	83/14668	0.00249322	0.0199458	0.0163299	106590282/106582440/106575613/106569942/106583520	5
CC	GO:0098794	postsynapse	5/166	83/14668	0.00249322	0.0199458	0.0163299	106581393/106562003/106567725/106606938/106604680	5
CC	GO:1902495	transmembrane transporter complex	7/166	173/14668	0.00355161	0.0247633	0.0202741	106563549/106606804/106586345/106562313/106582723/106599326/106588589	7
CC	GO:1990351	transporter complex	7/166	175/14668	0.00378329	0.0247633	0.0202741	106563549/106606804/106586345/106562313/106582723/106599326/106588589	7
CC	GO:0098590	plasma membrane region	5/166	100/14668	0.005547	0.033282	0.0272484	106581393/106562003/106567725/106606938/106604680	5
CC	GO:0005604	basement membrane	2/166	12/14668	0.00779933	0.0431963	0.0353654	106590282/106575613	2
MF	GO:0005179	hormone activity	8/205	71/19928	6.67917e-07	0.000110413	8.70425e-05	106610036/100136355/106562433/106584961/100380386/106607462/100136362/106574584	8
MF	GO:0022839	ion gated channel activity	17/205	411/19928	1.30868e-06	0.000110413	8.70425e-05	106585659/106563549/106601023/106606804/106581393/106599981/106586345/106562313/106567725/106582723/106599326/106606938/106613343/106604680/106588589/106571102/106581825	17
MF	GO:0022836	gated channel activity	17/205	418/19928	1.64671e-06	0.000110413	8.70425e-05	106585659/106563549/106601023/106606804/106581393/106599981/106586345/106562313/106567725/106582723/106599326/106606938/106613343/106604680/106588589/106571102/106581825	17
MF	GO:0005261	cation channel activity	15/205	332/19928	1.91192e-06	0.000110413	8.70425e-05	106585659/106563549/106601023/106606804/106599981/106570405/106586345/106562313/106582723/106599326/106613343/106604680/106588589/106571102/106581825	15
MF	GO:0008188	neuropeptide receptor activity	5/205	33/19928	2.05975e-05	0.000884909	0.000697604	106574171/106583575/106577512/106589339/106579010	5
MF	GO:0046873	metal ion transmembrane transporter activity	16/205	459/19928	2.29846e-05	0.000884909	0.000697604	106585659/106563549/106601023/106606804/106565344/106599981/106570405/106586345/106562313/106582723/106599326/106603933/106613343/106588589/106571102/106581825	16
MF	GO:0022843	voltage-gated cation channel activity	10/205	191/19928	2.97222e-05	0.000980831	0.000773223	106563549/106601023/106606804/106599981/106586345/106562313/106582723/106599326/106588589/106581825	10
MF	GO:0005244	voltage-gated ion channel activity	11/205	243/19928	4.54407e-05	0.00116631	0.000919444	106585659/106563549/106601023/106606804/106599981/106586345/106562313/106582723/106599326/106588589/106581825	11
MF	GO:0022832	voltage-gated channel activity	11/205	243/19928	4.54407e-05	0.00116631	0.000919444	106585659/106563549/106601023/106606804/106599981/106586345/106562313/106582723/106599326/106588589/106581825	11
MF	GO:0016830	carbon-carbon lyase activity	5/205	46/19928	0.000106737	0.00234961	0.00185228	106579757/106563945/106576693/106605416/106581832	5
MF	GO:0005249	voltage-gated potassium channel activity	8/205	143/19928	0.000118683	0.00234961	0.00185228	106563549/106601023/106599981/106562313/106582723/106599326/106588589/106581825	8
MF	GO:0004994	somatostatin receptor activity	3/205	10/19928	0.000122058	0.00234961	0.00185228	106577512/106589339/106579010	3
MF	GO:0005262	calcium channel activity	6/205	81/19928	0.000188231	0.00334471	0.00263675	106585659/106606804/106570405/106586345/106613343/106571102	6
MF	GO:0001653	peptide receptor activity	6/205	89/19928	0.000314886	0.00454784	0.00358522	106574171/106583575/106577512/106565540/106589339/106579010	6
MF	GO:0008528	G protein-coupled peptide receptor activity	6/205	89/19928	0.000314886	0.00454784	0.00358522	106574171/106583575/106577512/106565540/106589339/106579010	6
MF	GO:0015085	calcium ion transmembrane transporter activity	7/205	125/19928	0.000315002	0.00454784	0.00358522	106585659/106606804/106570405/106586345/106603933/106613343/106571102	7
MF	GO:0004930	G protein-coupled receptor activity	14/205	464/19928	0.000334953	0.00455143	0.00358805	106604307/106574171/106560607/106576780/106583575/106562003/106608041/106577512/106565540/106585809/106564306/106607820/106589339/106579010	14
MF	GO:0005184	neuropeptide hormone activity	3/205	15/19928	0.000445546	0.00571784	0.00450757	106562433/106584961/106574584	3
MF	GO:0005267	potassium channel activity	8/205	177/19928	0.000505333	0.00614378	0.00484336	106563549/106601023/106599981/106562313/106582723/106599326/106588589/106581825	8
MF	GO:0005102	signaling receptor binding	13/205	431/19928	0.000546814	0.0063157	0.00497889	100195362/106610036/106591882/100136355/106562433/106584961/100380386/106580141/106607462/100136362/106574584/106582846/106590378	13
MF	GO:0048018	receptor ligand activity	9/205	228/19928	0.000610071	0.00671078	0.00529034	106610036/100136355/106562433/106584961/100380386/106607462/100136362/106574584/106590378	9
MF	GO:0030545	receptor regulator activity	9/205	231/19928	0.000669818	0.00703309	0.00554442	106610036/100136355/106562433/106584961/100380386/106607462/100136362/106574584/106590378	9
MF	GO:0016829	lyase activity	8/205	197/19928	0.00101659	0.0102101	0.00804894	106579757/106563945/106576693/106587576/106605785/106605416/106590208/106581832	8
MF	GO:0015079	potassium ion transmembrane transporter activity	8/205	211/19928	0.0015743	0.0151526	0.0119454	106563549/106601023/106599981/106562313/106582723/106599326/106588589/106581825	8
MF	GO:0015276	ligand-gated ion channel activity	7/205	179/19928	0.00257705	0.0228961	0.0180498	106581393/106567725/106606938/106613343/106604680/106571102/106581825	7
MF	GO:0022834	ligand-gated channel activity	7/205	179/19928	0.00257705	0.0228961	0.0180498	106581393/106567725/106606938/106613343/106604680/106571102/106581825	7
MF	GO:0005344	oxygen carrier activity	3/205	28/19928	0.00290741	0.0244825	0.0193004	106610863/106601402/106607371	3
MF	GO:0003777	microtubule motor activity	6/205	137/19928	0.00296757	0.0244825	0.0193004	106589940/106613482/106603038/106611567/106607864/106579876	6
MF	GO:0019825	oxygen binding	3/205	29/19928	0.00321852	0.0256372	0.0202107	106610863/106601402/106607371	3
MF	GO:0020037	heme binding	6/205	142/19928	0.00354204	0.0266516	0.0210103	106610863/106576693/106578148/106601402/106607371/106608464	6
MF	GO:0015631	tubulin binding	8/205	241/19928	0.00357662	0.0266516	0.0210103	106589940/106613482/106563511/106603038/106611567/106586448/106607864/106579876	8
MF	GO:0005201	extracellular matrix structural constituent	4/205	62/19928	0.00380814	0.02749	0.0216713	106581929/106596897/106583520/106570460	4
MF	GO:0046906	tetrapyrrole binding	6/205	146/19928	0.0040581	0.0284067	0.022394	106610863/106576693/106578148/106601402/106607371/106608464	6
MF	GO:0016832	aldehyde-lyase activity	2/205	10/19928	0.0044883	0.030494	0.0240395	106563945/106576693	2
MF	GO:0008017	microtubule binding	7/205	200/19928	0.00474137	0.0312931	0.0246694	106589940/106613482/106563511/106603038/106611567/106607864/106579876	7
MF	GO:0005178	integrin binding	2/205	11/19928	0.00544868	0.0340174	0.0268171	100195362/106580141	2
MF	GO:0050840	extracellular matrix binding	2/205	11/19928	0.00544868	0.0340174	0.0268171	100195362/106587655	2
MF	GO:0003707	steroid hormone receptor activity	5/205	115/19928	0.00675728	0.0410772	0.0323825	106565394/106563228/106570956/100846969/106585703	5

### Sheet: Downregulated terms 
ONTOLOGY	ID	Description	BgRatio	pvalue	p.adjust	qvalue	geneID	Count
BP	GO:0035803	egg coat formation	15/11768	2.04843e-07	1.11149e-05	6.30405e-06	106600453/106584671/106588682/106564617	4
BP	GO:0048477	oogenesis	15/11768	2.04843e-07	1.11149e-05	6.30405e-06	106600453/106584671/106588682/106564617	4
BP	GO:0007339	binding of sperm to zona pellucida	16/11768	2.724e-07	1.11149e-05	6.30405e-06	106600453/106584671/106588682/106564617	4
BP	GO:0009988	cell-cell recognition	16/11768	2.724e-07	1.11149e-05	6.30405e-06	106600453/106584671/106588682/106564617	4
BP	GO:0035036	sperm-egg recognition	16/11768	2.724e-07	1.11149e-05	6.30405e-06	106600453/106584671/106588682/106564617	4
BP	GO:0003006	developmental process involved in reproduction	40/11768	3.06719e-07	1.11149e-05	6.30405e-06	106600453/100136452/106584671/106588682/106564617	5
BP	GO:0007292	female gamete generation	17/11768	3.55271e-07	1.11149e-05	6.30405e-06	106600453/106584671/106588682/106564617	4
BP	GO:0008037	cell recognition	19/11768	5.75521e-07	1.57549e-05	8.93571e-06	106600453/106584671/106588682/106564617	4
BP	GO:0007338	single fertilization	28/11768	2.96844e-06	6.50089e-05	3.68712e-05	106600453/106584671/106588682/106564617	4
BP	GO:0009566	fertilization	28/11768	2.96844e-06	6.50089e-05	3.68712e-05	106600453/106584671/106588682/106564617	4
BP	GO:0001523	retinoid metabolic process	11/11768	7.34718e-06	0.000125528	7.11959e-05	106572239/100380445/106582983	3
BP	GO:0016101	diterpenoid metabolic process	11/11768	7.34718e-06	0.000125528	7.11959e-05	106572239/100380445/106582983	3
BP	GO:0007281	germ cell development	35/11768	7.45144e-06	0.000125528	7.11959e-05	106600453/106584671/106588682/106564617	4
BP	GO:0022412	cellular process involved in reproduction in multicellular organism	37/11768	9.34925e-06	0.000146249	8.29482e-05	106600453/106584671/106588682/106564617	4
BP	GO:0006721	terpenoid metabolic process	13/11768	1.26703e-05	0.000184986	0.000104919	106572239/100380445/106582983	3
BP	GO:0000003	reproduction	89/11768	1.69548e-05	0.000218418	0.000123881	106600453/100136452/106584671/106588682/106564617	5
BP	GO:0022414	reproductive process	89/11768	1.69548e-05	0.000218418	0.000123881	106600453/100136452/106584671/106588682/106564617	5
BP	GO:0048384	retinoic acid receptor signaling pathway	15/11768	2.00547e-05	0.000243999	0.000138389	106605265/106588672/106582123	3
BP	GO:0034754	cellular hormone metabolic process	16/11768	2.46199e-05	0.000283777	0.00016095	106572239/100380445/106582983	3
BP	GO:0030522	intracellular receptor signaling pathway	18/11768	3.56923e-05	0.00039083	0.000221668	106605265/106588672/106582123	3
BP	GO:0007276	gamete generation	60/11768	6.49462e-05	0.00064651	0.000366682	106600453/106584671/106588682/106564617	4
BP	GO:0048609	multicellular organismal reproductive process	60/11768	6.49462e-05	0.00064651	0.000366682	106600453/106584671/106588682/106564617	4
BP	GO:0032504	multicellular organism reproduction	61/11768	6.932e-05	0.000660047	0.00037436	106600453/106584671/106588682/106564617	4
BP	GO:0042445	hormone metabolic process	27/11768	0.00012504	0.00114099	0.000647138	106572239/100380445/106582983	3
BP	GO:0019953	sexual reproduction	73/11768	0.000140057	0.00117971	0.0006691	106600453/106584671/106588682/106564617	4
BP	GO:0044703	multi-organism reproductive process	73/11768	0.000140057	0.00117971	0.0006691	106600453/106584671/106588682/106564617	4
BP	GO:0006720	isoprenoid metabolic process	32/11768	0.000209352	0.00169808	0.000963099	106572239/100380445/106582983	3
BP	GO:0010817	regulation of hormone levels	50/11768	0.000790261	0.00618097	0.00350567	106572239/100380445/106582983	3
BP	GO:0051704	multi-organism process	129/11768	0.00122169	0.00922584	0.00523263	106600453/106584671/106588682/106564617	4
BP	GO:0006066	alcohol metabolic process	68/11768	0.00193041	0.014092	0.00799258	106572239/100380445/106582983	3
BP	GO:1901615	organic hydroxy compound metabolic process	87/11768	0.00389098	0.0274879	0.0155904	106572239/100380445/106582983	3
BP	GO:0005975	carbohydrate metabolic process	305/11768	0.00486224	0.033276	0.0188732	106566433/100195261/106561536/100194624/100194564	5
MF	GO:0035804	structural constituent of egg coat	15/19928	3.51112e-07	3.58134e-05	2.91978e-05	106600453/106584671/106588682/106564617	4
MF	GO:0004879	nuclear receptor activity	69/19928	9.53232e-06	0.000324099	0.000264229	100380645/106605293/106605265/106588672/106582123	5
MF	GO:0098531	transcription factor activity, direct ligand regulated sequence-specific DNA binding	69/19928	9.53232e-06	0.000324099	0.000264229	100380645/106605293/106605265/106588672/106582123	5
MF	GO:0048018	receptor ligand activity	228/19928	4.29564e-05	0.000952008	0.000776147	106568506/100136452/100169856/106585911/106608946/106568495/100196589	7
MF	GO:0030545	receptor regulator activity	231/19928	4.6667e-05	0.000952008	0.000776147	106568506/100136452/100169856/106585911/106608946/106568495/100196589	7
MF	GO:0000981	DNA-binding transcription factor activity, RNA polymerase II-specific	108/19928	8.3415e-05	0.00141806	0.0011561	100380645/106605293/106605265/106588672/106582123	5
MF	GO:0003707	steroid hormone receptor activity	115/19928	0.0001123	0.00163637	0.00133409	100380645/106605293/106605265/106588672/106582123	5
MF	GO:0005179	hormone activity	71/19928	0.000209796	0.0026749	0.00218077	100169856/106608946/106568495/100196589	4
MF	GO:0005184	neuropeptide hormone activity	15/19928	0.0016962	0.0192236	0.0156725	106608946/106568495	2
MF	GO:0005102	signaling receptor binding	431/19928	0.00198808	0.0202784	0.0165324	106568506/100136452/100169856/106585911/106608946/106568495/100196589	7
