## Supplementary material for "Integrated transcriptome, DNA methylome and chromatin state accessibility landscapes reveal regulators of Atlantic salmon maturation": STable7

### Sheet: Upregulated terms
ONTOLOGY	ID	Description	GeneRatio	BgRatio	pvalue	p.adjust	qvalue	geneID	Count
BP	GO:0006082	organic acid metabolic process	122/1397	437/10365	3.08735e-16	2.86111e-13	2.6095e-13	106560341/106566135/106566149/106587557/100192340/100380815/100380798/106587944/106582827/106592277/106565909/100196524/106611485/100306804/106599105/106613373/106605473/100194617/106580394/106613353/106581581/106610762/100136464/106572951/106564349/106577388/106586493/100195091/100194891/106569142/100194861/106579773/106561658/106583638/106579283/100380546/106576033/106589763/106589825/100195559…	122
BP	GO:0019752	carboxylic acid metabolic process	121/1397	435/10365	5.57859e-16	2.86111e-13	2.6095e-13	106560341/106566135/106566149/106587557/100192340/100380815/100380798/106587944/106582827/106592277/106565909/100196524/106611485/100306804/106599105/106613373/106605473/100194617/106580394/106613353/106581581/106610762/106572951/106564349/106577388/106586493/100195091/100194891/106569142/100194861/106579773/106561658/106583638/106579283/100380546/106576033/106589763/106589825/100195559/106564330…	121
BP	GO:0043436	oxoacid metabolic process	121/1397	436/10365	6.7426e-16	2.86111e-13	2.6095e-13	106560341/106566135/106566149/106587557/100192340/100380815/100380798/106587944/106582827/106592277/106565909/100196524/106611485/100306804/106599105/106613373/106605473/100194617/106580394/106613353/106581581/106610762/106572951/106564349/106577388/106586493/100195091/100194891/106569142/100194861/106579773/106561658/106583638/106579283/100380546/106576033/106589763/106589825/100195559/106564330…	121
BP	GO:0006520	cellular amino acid metabolic process	75/1397	220/10365	2.74379e-15	8.73212e-13	7.96422e-13	106560341/106566135/106566149/106587557/100380815/106592277/106565909/106611485/100306804/106599105/106613373/106605473/106580394/106613353/106581581/106610762/106564349/100194891/100194861/106579773/100380546/106589763/106564330/106562592/106585996/106612204/106581314/106581577/106568002/106564257/106572754/106570297/106612829/106580033/106577392/106608869/106588754/106566775/106605401/106606436…	75
BP	GO:0043038	amino acid activation	29/1397	63/10365	3.24612e-10	6.88717e-08	6.28152e-08	106566135/106566149/106587557/100306804/106581581/106610762/100194891/106579773/106585996/106612204/106581314/106581577/106568002/106572754/106605401/100194518/106567354/106562698/106580835/106587762/100195049/106589047/106583784/106560480/106566638/106568532/106586603/106579727/100196228	29
BP	GO:0043039	tRNA aminoacylation	29/1397	63/10365	3.24612e-10	6.88717e-08	6.28152e-08	106566135/106566149/106587557/100306804/106581581/106610762/100194891/106579773/106585996/106612204/106581314/106581577/106568002/106572754/106605401/100194518/106567354/106562698/106580835/106587762/100195049/106589047/106583784/106560480/106566638/106568532/106586603/106579727/100196228	29
BP	GO:0006418	tRNA aminoacylation for protein translation	27/1397	59/10365	1.56038e-09	2.83766e-07	2.58812e-07	106566135/106566149/106587557/100306804/106581581/100194891/106579773/106585996/106612204/106581314/106581577/106568002/106572754/106605401/106567354/106562698/106580835/106587762/100195049/106589047/106583784/106560480/106566638/106568532/106586603/106579727/100196228	27
BP	GO:0044283	small molecule biosynthetic process	65/1397	268/10365	1.04183e-06	0.000165781	0.000151202	100192340/100380815/100380798/106587944/106582827/106592277/100196524/100196727/100194617/106566225/106587250/106613353/106573384/106564349/100194740/100195091/106607785/106579283/100380546/106576033/106589825/106564330/106564313/106580082/100196339/106589406/106585103/100136383/106570297/106612829/106583770/106586173/106577392/100196870/106608869/106562668/100196879/106612623/106606436/106586691…	65
BP	GO:0016053	organic acid biosynthetic process	41/1397	149/10365	3.94591e-06	0.000502314	0.000458141	100192340/100380815/100380798/106587944/106582827/106592277/100196524/100194617/106564349/100195091/106579283/100380546/106576033/106589825/106564330/106564313/106589406/106585103/100136383/106570297/106612829/106577392/106608869/106562668/100196879/106606436/106586691/100194600/106568115/106562750/106604855/106599162/106579731/100196500/106569985/100192341/106570960/106577210/106571348/106568086…	41
BP	GO:0046394	carboxylic acid biosynthetic process	41/1397	149/10365	3.94591e-06	0.000502314	0.000458141	100192340/100380815/100380798/106587944/106582827/106592277/100196524/100194617/106564349/100195091/106579283/100380546/106576033/106589825/106564330/106564313/106589406/106585103/100136383/106570297/106612829/106577392/106608869/106562668/100196879/106606436/106586691/100194600/106568115/106562750/106604855/106599162/106579731/100196500/106569985/100192341/106570960/106577210/106571348/106568086…	41
BP	GO:0140053	mitochondrial gene expression	10/1397	16/10365	7.08446e-06	0.000819866	0.000747767	106610762/106612482/106588708/100194518/106562946/106611965/100195770/106569848/106564655/106577792	10
BP	GO:1990542	mitochondrial transmembrane transport	13/1397	26/10365	8.63112e-06	0.0008761	0.000799056	106601335/106588243/106577478/106589821/106565560/106599036/106565809/106602140/106613715/106578433/106568941/106575789/106610469	13
BP	GO:0006839	mitochondrial transport	18/1397	45/10365	8.94682e-06	0.0008761	0.000799056	106601335/106588243/106564234/106577478/106569464/106581117/106610252/106589821/106565560/106599036/106565809/106602140/106613715/106581201/106578433/106568941/106575789/106610469	18
BP	GO:0002376	immune system process	70/1397	324/10365	3.01512e-05	0.00274161	0.00250051	106604448/106560287/106560915/100136548/106582385/106600975/106564356/106585878/106601335/106587939/100195482/106563559/100195359/100195196/106579498/106565699/106563358/106574974/106589316/106587941/106581917/106574825/106560648/106580587/106609531/100196738/106604275/106590453/106567524/100195098/106579125/106604844/106570566/106607599/106576870/106604935/100329176/106566176/106582838/106587218…	70
BP	GO:0006560	proline metabolic process	9/1397	16/10365	6.70295e-05	0.00568857	0.00518832	106592277/106565909/106564349/100380546/106564330/106564257/106577392/106608869/106606436	9
BP	GO:0006399	tRNA metabolic process	32/1397	120/10365	8.56026e-05	0.00681075	0.00621182	106566135/106566149/106587557/100306804/106581581/106610762/100194891/106579773/100380706/106585996/106612204/106581314/106581577/106568002/106572754/106579061/106605401/100194518/106567354/106562698/106585828/106580835/106587762/100195049/106589047/106583784/106560480/106566638/106568532/106586603/106579727/100196228	32
BP	GO:0008299	isoprenoid biosynthetic process	11/1397	24/10365	0.000118512	0.00887447	0.00809405	106571543/100194740/106607785/100195349/106605924/106578532/106600691/100195467/106579731/106562275/106585666	11
BP	GO:0006955	immune response	56/1397	256/10365	0.000130096	0.00908597	0.00828696	106604448/106560287/106560915/100136548/106582385/106600975/106564356/106585878/106587939/106563559/100195359/100195196/106579498/106565699/106563358/106574974/106589316/106587941/106581917/106574825/106580587/100196738/106604275/106579125/106604844/106607599/106576870/106604935/106566176/106582838/106587218/106608811/100196613/106582662/106583139/106569884/106575803/106606551/100196096/100196194…	56
BP	GO:0006260	DNA replication	28/1397	102/10365	0.000135612	0.00908597	0.00828696	106607055/100195151/106563771/106560513/100380467/106576077/106578449/100195156/106567863/106609216/100196511/106584361/106580445/106607002/106570310/100195484/100286577/106613851/100380341/106607888/106605109/100195188/106601305/100194792/100196285/106612394/106583719/106610881	28
BP	GO:0032543	mitochondrial translation	8/1397	14/10365	0.000150562	0.00925504	0.00844116	106610762/106612482/106588708/100194518/106562946/106611965/100195770/106577792	8
BP	GO:0006457	protein folding	29/1397	108/10365	0.000158466	0.00925504	0.00844116	106604950/106604570/106586369/106584323/100195023/106582367/106606510/106573818/106577492/106564265/106586346/106581779/100195781/106583560/106590570/106613685/106562689/106606479/106586370/106613902/106591679/106611595/106569608/106604531/106561706/106569895/106612827/106609356/100194586	29
BP	GO:0006561	proline biosynthetic process	7/1397	11/10365	0.000159946	0.00925504	0.00844116	106592277/106564349/100380546/106564330/106577392/106608869/106606436	7
BP	GO:0045454	cell redox homeostasis	24/1397	83/10365	0.000168226	0.00931094	0.00849214	106572199/106582260/106582827/106607563/106604481/106610576/106606037/106571612/106564567/100316863/106578385/106590251/100195794/106565239/106603145/106588618/106563481/106585457/106585093/100196218/100196357/106577817/106603085/106571177	24
BP	GO:0065002	intracellular protein transmembrane transport	12/1397	29/10365	0.00019348	0.00985202	0.00898564	106588243/106577478/106565560/106599036/106607554/106565809/106602140/106613715/106578433/106568941/100306868/106610469	12
BP	GO:0071806	protein transmembrane transport	12/1397	29/10365	0.00019348	0.00985202	0.00898564	106588243/106577478/106565560/106599036/106607554/106565809/106602140/106613715/106578433/106568941/100306868/106610469	12
BP	GO:0044743	protein transmembrane import into intracellular organelle	10/1397	22/10365	0.000264647	0.0124405	0.0113465	106588243/106577478/106565560/106599036/106565809/106602140/106613715/106578433/106568941/106610469	10
BP	GO:0006626	protein targeting to mitochondrion	11/1397	26/10365	0.000283404	0.0124405	0.0113465	106588243/106577478/106581117/106565560/106599036/106565809/106602140/106613715/106578433/106568941/106610469	11
BP	GO:0070585	protein localization to mitochondrion	11/1397	26/10365	0.000283404	0.0124405	0.0113465	106588243/106577478/106581117/106565560/106599036/106565809/106602140/106613715/106578433/106568941/106610469	11
BP	GO:0072655	establishment of protein localization to mitochondrion	11/1397	26/10365	0.000283404	0.0124405	0.0113465	106588243/106577478/106581117/106565560/106599036/106565809/106602140/106613715/106578433/106568941/106610469	11
BP	GO:1901605	alpha-amino acid metabolic process	28/1397	108/10365	0.00038444	0.0163131	0.0148785	100380815/106592277/106565909/106611485/106599105/106613353/106564349/100380546/106564330/106564257/106570297/106612829/106580033/106577392/106608869/106588754/106566775/106606436/106577031/106586691/100194600/106568115/106571948/100500786/106562750/106613946/106570960/106585394	28
BP	GO:1901607	alpha-amino acid biosynthetic process	15/1397	44/10365	0.000404876	0.0163683	0.0149288	100380815/106592277/106564349/100380546/106564330/106570297/106612829/106577392/106608869/106606436/106586691/100194600/106568115/106562750/106570960	15
BP	GO:0030036	actin cytoskeleton organization	59/1397	285/10365	0.000411457	0.0163683	0.0149288	106577552/106577324/106564527/106586112/106604826/106564139/106607317/106581699/106572383/106609793/100380465/106562102/106567542/106569926/106586813/106582249/106604037/106586483/106580313/106601135/106564343/106606175/106611761/100195055/106574434/106571085/106570440/106613922/106578240/106581858/106587194/100194979/106582704/106604087/100195878/100196789/106586127/106585927/106611507/106596732…	59
BP	GO:0030029	actin filament-based process	59/1397	287/10365	0.000496308	0.0187447	0.0170963	106577552/106577324/106564527/106586112/106604826/106564139/106607317/106581699/106572383/106609793/100380465/106562102/106567542/106569926/106586813/106582249/106604037/106586483/106580313/106601135/106564343/106606175/106611761/100195055/106574434/106571085/106570440/106613922/106578240/106581858/106587194/100194979/106582704/106604087/100195878/100196789/106586127/106585927/106611507/106596732…	59
BP	GO:0006261	DNA-dependent DNA replication	13/1397	36/10365	0.000519039	0.0187447	0.0170963	106607055/100195151/100380467/100195156/100196511/106607002/100380341/106607888/106601305/100194792/106612394/106583719/106610881	13
BP	GO:0006888	ER to Golgi vesicle-mediated transport	13/1397	36/10365	0.000519039	0.0187447	0.0170963	106560878/100196108/106564604/106560795/106577619/106602077/100195739/106608613/106588882/106568476/106586706/106562280/100380526	13
BP	GO:0006790	sulfur compound metabolic process	28/1397	110/10365	0.000530094	0.0187447	0.0170963	100196780/100192340/100194686/106604481/106579887/106607018/106568231/106579283/100195306/100194700/106584335/106577245/106569828/106563191/106586691/100194600/106568115/106577008/106602291/106570805/106610336/106562750/100380821/100195467/106562275/106585666/106571348/106580346	28
BP	GO:0030150	protein import into mitochondrial matrix	6/1397	10/10365	0.000766354	0.0257917	0.0235236	106588243/106577478/106599036/106613715/106578433/106568941	6
BP	GO:0009605	response to external stimulus	38/1397	168/10365	0.000769903	0.0257917	0.0235236	106600975/100195196/106567652/106605554/106581917/106609531/106604275/106564129/106605479/106605413/106579893/106582838/106595807/100196303/106603666/106602207/106596062/106599588/106564353/106604777/100196705/106584632/106586763/106608430/106610672/106588537/106561081/106585556/106587507/106596797/106590189/106563718/100136365/100380477/106597466/106581145/100136439/106578544	38
BP	GO:0009617	response to bacterium	9/1397	21/10365	0.000913613	0.0298213	0.0271988	106564129/106582838/106564353/106604777/100196705/106608430/106563718/100136365/100136439	9
BP	GO:0008643	carbohydrate transport	11/1397	30/10365	0.00119846	0.0381409	0.0347868	106580785/106589088/106585781/100194875/106569838/106565867/106605841/106583009/106589095/106565846/106608356	11
BP	GO:0008652	cellular amino acid biosynthetic process	15/1397	49/10365	0.00144154	0.0439457	0.0400811	100380815/106592277/106564349/100380546/106564330/106570297/106612829/106577392/106608869/106606436/106586691/100194600/106568115/106562750/106570960	15
BP	GO:0009064	glutamine family amino acid metabolic process	16/1397	54/10365	0.00149051	0.0439457	0.0400811	106592277/106565909/106611485/106599105/106613353/106564349/100380546/106564330/106564257/106570297/106577392/106608869/106606436/106571948/100500786/106613946	16
BP	GO:0042176	regulation of protein catabolic process	6/1397	11/10365	0.00149404	0.0439457	0.0400811	100306778/106613492/106574131/106613117/106581021/100195015	6
BP	GO:0072330	monocarboxylic acid biosynthetic process	23/1397	90/10365	0.00151894	0.0439457	0.0400811	100192340/100380798/106587944/106582827/100196524/100194617/106579283/106589825/106564313/106585103/100136383/106570297/106562668/106604855/106599162/106579731/100196500/106569985/100192341/106577210/106571348/106568086/106608500	23
BP	GO:0006720	isoprenoid metabolic process	11/1397	31/10365	0.00163432	0.0462331	0.0421674	106571543/100194740/106607785/100195349/106605924/106578532/106600691/100195467/106579731/106562275/106585666	11
CC	GO:0000502	proteasome complex	52/1583	102/12473	7.13492e-21	1.13445e-18	1.03644e-18	100196747/106612618/106602205/106587886/106585705/100196625/100196677/106569426/106588160/106587532/100306778/106612161/106611176/106613492/106580837/106570767/106605937/100194665/106562664/106570938/106607599/100195386/106600937/106574131/100196014/106583882/100380795/106613117/106599691/106569959/106602091/106563424/100194646/106574401/100196002/106581021/100196866/106587952/106589296/106589310…	52
CC	GO:1905369	endopeptidase complex	52/1583	102/12473	7.13492e-21	1.13445e-18	1.03644e-18	100196747/106612618/106602205/106587886/106585705/100196625/100196677/106569426/106588160/106587532/100306778/106612161/106611176/106613492/106580837/106570767/106605937/100194665/106562664/106570938/106607599/100195386/106600937/106574131/100196014/106583882/100380795/106613117/106599691/106569959/106602091/106563424/100194646/106574401/100196002/106581021/100196866/106587952/106589296/106589310…	52
CC	GO:1905368	peptidase complex	55/1583	126/12473	4.99539e-18	5.29512e-16	4.83764e-16	100196747/106612618/106602205/106587886/106585705/100196625/100196677/106569426/106588160/106587532/100306778/106612161/106611176/106613492/106580837/106570767/106605937/100194665/106562664/106570938/106607599/100195386/106600937/106574131/100196014/106583882/100380795/106613117/106599691/106569959/106602091/106563424/106612442/100194646/106574401/100196049/100196002/106581021/100196866/106587952…	55
CC	GO:0005839	proteasome core complex	21/1583	46/12473	3.83814e-08	3.05132e-06	2.7877e-06	106612618/106602205/106569426/106587532/106611176/106580837/106562664/106570938/106607599/100196014/106599691/106569959/106563424/106587952/106610704/106570036/106589005/106560346/106571922/106603098/106587501	21
CC	GO:0019773	proteasome core complex, alpha-subunit complex	13/1583	22/12473	3.45584e-07	2.19791e-05	2.00803e-05	106612618/106602205/106587532/106611176/106580837/106562664/106607599/100196014/106599691/106589005/106560346/106571922/106587501	13
CC	GO:0005739	mitochondrion	91/1583	444/12473	1.70487e-06	9.03581e-05	8.25516e-05	106565357/106588465/106601335/106588243/100194686/106564234/106577478/106571961/106564829/100196727/106610322/106610763/106569464/106587250/106610762/106581117/106586493/106578227/106565519/106610252/106589821/100380546/106562837/106611423/106613497/106561721/106609527/106567406/106613551/106602274/106577492/106603290/106599036/106585202/106613757/106599140/106612556/100380396/106580033/100195574…	91
CC	GO:0022624	proteasome accessory complex	12/1583	22/12473	3.17344e-06	0.000144165	0.00013171	100196625/100196677/106588160/100306778/106613492/106605937/100194665/106574131/106613117/100196002/106589310/106607192	12
CC	GO:0005838	proteasome regulatory particle	9/1583	14/12473	9.1859e-06	0.00036514	0.000333593	100196677/106588160/100306778/106613492/106605937/100194665/106574131/106613117/100196002	9
CC	GO:0044429	mitochondrial part	61/1583	298/12473	8.92837e-05	0.00315469	0.00288214	106565357/106588465/106601335/106588243/106564234/106577478/106571961/106564829/100196727/106610322/106569464/106587250/106581117/106610252/106589821/106562837/106613497/106561721/106609527/106567406/106613551/106602274/106577492/106599036/106613757/106599140/106612556/100195574/106579146/106611697/106602140/106563967/106598937/106612557/106602754/106564609/106613715/106581201/100195770/106578916…	61
CC	GO:0005783	endoplasmic reticulum	61/1583	300/12473	0.000108827	0.0034607	0.00316172	106571450/106609135/100192340/106564561/106587944/106604570/106566864/106573432/106590108/106567674/106584323/106606750/106564604/100196767/106577060/106578605/106579283/106582927/106577216/100195386/106573818/106565820/106578385/100196469/106602077/106584276/106579957/106562668/106588754/106612442/106613685/100846962/100196049/106582837/106609306/106588882/106602754/106612411/106579555/106613902…	61
CC	GO:0042555	MCM complex	8/1583	15/12473	0.000186007	0.00537728	0.00491271	106607055/100195151/100380467/106607002/100380341/106601305/100194792/106583719	8
CC	GO:0005740	mitochondrial envelope	52/1583	257/12473	0.000384612	0.0101922	0.00931165	106565357/106588465/106601335/106588243/106564234/106577478/106571961/106564829/100196727/106610322/106569464/106587250/106610252/106589821/106562837/106561721/106609527/106613551/106602274/106599036/106613757/106599140/106612556/100195574/106579146/106611697/106602140/106598937/106612557/106602754/106564609/106613715/106581201/106578916/106585451/106581904/106570202/106602876/106584447/106563745…	52
CC	GO:0031966	mitochondrial membrane	47/1583	227/12473	0.000421455	0.0103094	0.00941876	106565357/106601335/106588243/106564234/106577478/106571961/106564829/100196727/106610322/106569464/106587250/106610252/106589821/106562837/106561721/106609527/106613551/106599036/106613757/106599140/106612556/100195574/106579146/106611697/106602140/106598937/106602754/106564609/106613715/106581201/106578916/106585451/106581904/106570202/106602876/106584447/106563745/106613176/106578433/106580763…	47
CC	GO:0031967	organelle envelope	56/1583	304/12473	0.00241194	0.0452944	0.0413812	106565357/106588465/106601335/106588243/106564234/106573723/106577478/106571961/106564829/100196727/106610322/106569464/106587250/106610252/106589821/106562837/106561721/106609527/106613551/106602274/106599036/106613757/100194804/106599140/106612556/100195574/106579146/106611697/106602140/106598937/106612557/106602754/106564609/106613715/106581201/106578916/106585451/106581904/106570202/106602876…	56
CC	GO:0031975	envelope	56/1583	304/12473	0.00241194	0.0452944	0.0413812	106565357/106588465/106601335/106588243/106564234/106573723/106577478/106571961/106564829/100196727/106610322/106569464/106587250/106610252/106589821/106562837/106561721/106609527/106613551/106602274/106599036/106613757/100194804/106599140/106612556/100195574/106579146/106611697/106602140/106598937/106612557/106602754/106564609/106613715/106581201/106578916/106585451/106581904/106570202/106602876…	56
CC	GO:0030117	membrane coat	21/1583	87/12473	0.0024214	0.0452944	0.0413812	106577896/106585102/106580492/106564604/106569635/106569002/106608948/106580606/106577619/106602077/100195739/106608613/106580331/106587518/106588882/106573540/100195111/106599054/106568153/106581108/106588074	21
CC	GO:0048475	coated membrane	21/1583	87/12473	0.0024214	0.0452944	0.0413812	106577896/106585102/106580492/106564604/106569635/106569002/106608948/106580606/106577619/106602077/100195739/106608613/106580331/106587518/106588882/106573540/100195111/106599054/106568153/106581108/106588074	21
MF	GO:0004812	aminoacyl-tRNA ligase activity	28/2146	63/17439	2.28786e-10	6.4632e-08	5.84006e-08	106566135/106566149/106587557/100306804/106581581/100194891/106579773/106585996/106612204/106581314/106581577/106568002/106572754/106605401/106567354/106562698/106580835/106587762/100195049/106589047/106583784/106560480/106566638/106568532/106586603/106577117/106579727/100196228	28
MF	GO:0016875	ligase activity, forming carbon-oxygen bonds	28/2146	63/17439	2.28786e-10	6.4632e-08	5.84006e-08	106566135/106566149/106587557/100306804/106581581/100194891/106579773/106585996/106612204/106581314/106581577/106568002/106572754/106605401/106567354/106562698/106580835/106587762/100195049/106589047/106583784/106560480/106566638/106568532/106586603/106577117/106579727/100196228	28
MF	GO:0004298	threonine-type endopeptidase activity	21/2146	47/17439	3.63124e-08	5.12913e-06	4.63461e-06	106612618/106602205/106569426/106587532/106611176/106580837/106562664/106570938/106607599/100196014/106599691/106569959/106563424/106587952/106610704/106570036/106589005/106560346/106571922/106603098/106587501	21
MF	GO:0070003	threonine-type peptidase activity	21/2146	47/17439	3.63124e-08	5.12913e-06	4.63461e-06	106612618/106602205/106569426/106587532/106611176/106580837/106562664/106570938/106607599/100196014/106599691/106569959/106563424/106587952/106610704/106570036/106589005/106560346/106571922/106603098/106587501	21
MF	GO:0140101	catalytic activity, acting on a tRNA	33/2146	114/17439	1.54684e-06	0.000174793	0.000157941	106566135/106566149/106587557/100306804/106588694/106564700/106581581/106610762/100195646/100194891/106579773/106585996/106612204/106581314/106581577/106568002/106572754/106605401/100194518/106567354/106562698/106580835/106587762/100195049/106589047/106583784/106560480/106566638/106568532/106586603/106577117/106579727/100196228	33
MF	GO:0016765	transferase activity, transferring alkyl or aryl (other than methyl) groups	17/2146	41/17439	2.60715e-06	0.000245506	0.000221836	100136484/106605152/106612480/100194740/106607785/100195349/106605924/106577245/106563191/100196443/106612563/106582847/100380689/106589628/100195726/106586249/106580346	17
MF	GO:0002161	aminoacyl-tRNA editing activity	8/2146	12/17439	1.62342e-05	0.00131033	0.001184	100306804/106564700/100195646/106605401/106589047/106583784/106577117/106579727	8
MF	GO:0051082	unfolded protein binding	22/2146	72/17439	3.29806e-05	0.00232925	0.00210468	106604950/106604570/106584323/100195023/106582367/106606510/106573818/106564265/106586346/100195781/106590570/106613685/100195432/106606479/106613902/106591679/106611595/106569608/106561706/106569895/106612827/106609356	22
MF	GO:0008483	transaminase activity	14/2146	36/17439	4.71667e-05	0.00266492	0.00240798	106589763/106574201/106577459/106577392/106608869/106566775/106573680/106564367/100286425/106602007/100195237/100196717/106570960/106591329	14
MF	GO:0016769	transferase activity, transferring nitrogenous groups	14/2146	36/17439	4.71667e-05	0.00266492	0.00240798	106589763/106574201/106577459/106577392/106608869/106566775/106573680/106564367/100286425/106602007/100195237/100196717/106570960/106591329	14
MF	GO:0001637	G protein-coupled chemoattractant receptor activity	10/2146	22/17439	0.000123578	0.00545372	0.00492791	106605554/106605479/106605413/106579893/106596062/106599588/106588537/106590189/100380477/106597466	10
MF	GO:0004950	chemokine receptor activity	10/2146	22/17439	0.000123578	0.00545372	0.00492791	106605554/106605479/106605413/106579893/106596062/106599588/106588537/106590189/100380477/106597466	10
MF	GO:0015036	disulfide oxidoreductase activity	11/2146	26/17439	0.000125484	0.00545372	0.00492791	106604481/106610576/106571612/106565560/106565809/106565239/106588618/106585457/106585093/100196218/106577817	11
MF	GO:0016702	oxidoreductase activity, acting on single donors with incorporation of molecular oxygen, incorporation of two atoms of oxygen	11/2146	30/17439	0.000555363	0.0224129	0.020252	106560341/100196492/100196547/106577060/100194803/106608934/106560831/106613187/100380705/106560323/106580183	11
MF	GO:0030246	carbohydrate binding	40/2146	193/17439	0.000600279	0.0226105	0.0204306	106560287/106581818/106560648/100380735/106579938/106602166/106582510/106611226/100196017/106561365/106605190/106577060/106572195/106585496/106579620/106611040/106610431/100196315/106589825/106602581/106600660/106585103/106567873/106573404/106610443/106586169/106588466/106582465/106581250/106570498/106561363/106610446/106562091/106578237/106588482/106563465/100306807/106611219/106568476/106605596	40
MF	GO:0016701	oxidoreductase activity, acting on single donors with incorporation of molecular oxygen	11/2146	31/17439	0.000765946	0.0270475	0.0244397	106560341/100196492/100196547/106577060/100194803/106608934/106560831/106613187/100380705/106560323/106580183	11
MF	GO:0003779	actin binding	68/2146	379/17439	0.000840039	0.027919	0.0252272	106577552/106611807/106605061/106564527/106569399/106607317/100195945/106572383/106601250/106609793/106587616/100380465/106562102/106586813/106582249/106586483/106580313/106601135/106568520/106580854/106606175/106611761/100195055/106589038/106585614/106578240/106581858/106567791/106587194/106586663/106581247/106607174/106607239/100380538/106604087/100380665/106609032/106568976/106610255/106586401…	68
MF	GO:0008009	chemokine activity	11/2146	32/17439	0.00103868	0.0308871	0.0279092	106560915/106585878/106587939/106579498/106563358/106587941/106576870/106604935/100196096/100196194/106561115	11
MF	GO:0042379	chemokine receptor binding	11/2146	32/17439	0.00103868	0.0308871	0.0279092	106560915/106585878/106587939/106579498/106563358/106587941/106576870/106604935/100196096/100196194/106561115	11
MF	GO:0016646	oxidoreductase activity, acting on the CH-NH group of donors, NAD or NADP as acceptor	8/2146	19/17439	0.00111535	0.0315085	0.0284707	106592277/106565909/106564349/106583638/106564330/100196879/106606436/106581504	8
MF	GO:0015035	protein disulfide oxidoreductase activity	9/2146	24/17439	0.00146804	0.0377019	0.0340669	106610576/106571612/106565560/106565809/106565239/106588618/106585457/100196218/106577817	9
MF	GO:0016645	oxidoreductase activity, acting on the CH-NH group of donors	9/2146	24/17439	0.00146804	0.0377019	0.0340669	106592277/106565909/106564349/106583638/106564330/106564257/100196879/106606436/106581504	9
MF	GO:0051015	actin filament binding	27/2146	122/17439	0.00162006	0.0397971	0.0359601	106577552/106611807/106587616/100380465/106582249/106586483/106580313/106568520/106585614/106581858/106581247/106607239/106604087/100380665/106609032/106568976/106610255/106586127/106580821/106584990/106561152/106595370/106613769/106568078/106601199/106611323/106603334	27

### Sheet: Downregulated terms
ONTOLOGY	ID	Description	GeneRatio	BgRatio	pvalue	p.adjust	qvalue	geneID	Count
BP	GO:0043043	peptide biosynthetic process	135/779	414/10365	3.09963e-53	2.4557e-50	2.40538e-50	106613699/106572905/106574971/100196577/106570065/100196668/100194651/106579982/106598980/106584615/106572990/100306759/106576324/106579508/100195751/106572979/106606913/106562456/106585258/106606628/106566347/106601557/106608334/106584630/106577194/100195814/106602804/106604141/106560321/100194561/106566811/100194648/100286555/106561079/106600986/100194635/100196277/100194682/100195896/106582252…	135
BP	GO:0006412	translation	134/779	409/10365	4.21219e-53	2.4557e-50	2.40538e-50	106613699/106572905/106574971/100196577/106570065/100196668/100194651/106579982/106598980/106584615/106572990/100306759/106576324/106579508/100195751/106572979/106606913/106562456/106585258/106606628/106566347/106601557/106608334/106584630/106577194/100195814/106602804/106604141/106560321/100194561/106566811/100194648/100286555/106561079/106600986/100194635/100196277/100194682/100195896/106582252…	134
BP	GO:0006518	peptide metabolic process	137/779	438/10365	1.37615e-51	5.34864e-49	5.23903e-49	106613699/106572905/106574971/100196577/106570065/100196668/100194651/106579982/106598980/106584615/106572990/100306759/106576324/106579508/100195751/106572979/106606913/106562456/106585258/106606628/106566347/106601557/106582992/106608334/106584630/106577194/106583956/100195814/106602804/106604141/106560321/100194561/106566811/100194648/100286555/106561079/106600986/100194635/100196277/100194682…	137
BP	GO:0043604	amide biosynthetic process	136/779	454/10365	1.04484e-48	3.0457e-46	2.98329e-46	106613699/106572905/106574971/100196577/106570065/100196668/100194651/106579982/106598980/106584615/106572990/100306759/106576324/106579508/100195751/106572979/106606913/106562456/106585258/106606628/106566347/106601557/106608334/106584630/106577194/100195814/106602804/106604141/106560321/100194561/106566811/100194648/100286555/106561079/106600986/100194635/100196277/100194682/100195896/106582252…	136
BP	GO:0035803	egg coat formation	7/779	14/10365	2.83211e-05	0.00482577	0.00472687	106564617/106588682/106584671/106586569/106600453/106571680/106605642	7
BP	GO:0048477	oogenesis	7/779	14/10365	2.83211e-05	0.00482577	0.00472687	106564617/106588682/106584671/106586569/106600453/106571680/106605642	7
BP	GO:0003006	developmental process involved in reproduction	10/779	30/10365	4.07687e-05	0.00482577	0.00472687	106564617/106588682/106584671/106582115/100136452/106586569/106600453/106571680/106605642/106570536	10
BP	GO:0022412	cellular process involved in reproduction in multicellular organism	10/779	30/10365	4.07687e-05	0.00482577	0.00472687	106564617/106588682/106584671/106603462/106582115/106586569/106600453/106571680/106605642/106570536	10
BP	GO:0007339	binding of sperm to zona pellucida	7/779	15/10365	4.96648e-05	0.00482577	0.00472687	106564617/106588682/106584671/106586569/106600453/106571680/106605642	7
BP	GO:0008037	cell recognition	7/779	15/10365	4.96648e-05	0.00482577	0.00472687	106564617/106588682/106584671/106586569/106600453/106571680/106605642	7
BP	GO:0009988	cell-cell recognition	7/779	15/10365	4.96648e-05	0.00482577	0.00472687	106564617/106588682/106584671/106586569/106600453/106571680/106605642	7
BP	GO:0035036	sperm-egg recognition	7/779	15/10365	4.96648e-05	0.00482577	0.00472687	106564617/106588682/106584671/106586569/106600453/106571680/106605642	7
BP	GO:0007292	female gamete generation	7/779	16/10365	8.25843e-05	0.00740718	0.00725538	106564617/106588682/106584671/106586569/106600453/106571680/106605642	7
BP	GO:0007281	germ cell development	9/779	28/10365	0.000136926	0.011404	0.0111703	106564617/106588682/106584671/106582115/106586569/106600453/106571680/106605642/106570536	9
CC	GO:0005840	ribosome	133/940	295/12473	6.4333e-72	1.53756e-69	1.48982e-69	106613699/106572905/106574971/100196577/106570065/100196668/100194651/106579982/106598980/106584615/106572990/100306759/106576324/106579508/100195751/106572979/106562456/106606628/106566347/106601557/106608334/106584630/106583574/106577194/100195814/106602804/106560321/100194561/106566811/100194648/100286555/106561079/106600986/100196277/100194682/100195896/106582252/100194506/106586486/106583952…	133
CC	GO:1990904	ribonucleoprotein complex	143/940	450/12473	4.71118e-54	5.62986e-52	5.45505e-52	106613699/106572905/106574971/100196577/106601119/106570065/100196668/100194651/106579982/106598980/106584615/106572990/100306759/106576324/106579508/100195751/106572979/106606913/106610231/106562456/106606628/106566347/106601557/106608334/106584630/106583574/106577194/100195814/106602804/106560321/100194561/106566811/100194648/100286555/106561079/106600986/100196277/100194682/100195896/106582252…	143
CC	GO:0044391	ribosomal subunit	31/940	61/12473	2.51946e-19	2.00717e-17	1.94485e-17	106570065/106584615/106606628/106577194/100195814/100194648/106600986/100195896/106586974/100194653/106588211/100195714/106567588/106563677/106565120/106588387/100136373/106610183/100196813/106603708/106580973/106601815/106601127/106578732/106607032/106566095/100196288/106605760/106586796/100136359/100196552	31
CC	GO:0015935	small ribosomal subunit	23/940	37/12473	2.54994e-17	1.52359e-15	1.47628e-15	106570065/106606628/106577194/100195814/100195896/106586974/100194653/106588211/100195714/106567588/106588387/100136373/106610183/106603708/106580973/106601815/106601127/106578732/106607032/106566095/100196288/106605760/100136359	23
CC	GO:0022626	cytosolic ribosome	10/940	12/12473	3.24205e-10	1.5497e-08	1.50158e-08	106600986/100195896/106586974/106588387/100136373/106610183/106601127/106607032/100196288/100196552	10
CC	GO:0044445	cytosolic part	19/940	53/12473	3.9338e-09	1.56697e-07	1.51831e-07	106601076/106601078/106600986/100195896/106609615/106586974/106607236/100136576/106588387/100136373/106610183/106601071/106607372/100194527/106601127/106607032/100196288/106601077/100196552	19
CC	GO:0005829	cytosol	24/940	129/12473	2.99068e-05	0.0010211	0.000989399	100195643/106601076/106576740/106601078/106600986/100195896/106612334/106609615/106586974/106607236/100136576/106588387/100136373/106610183/106601071/106607372/100194527/106601127/106607032/100196288/106601077/100196552/106588944/106573908	24
CC	GO:0005833	hemoglobin complex	8/940	20/12473	5.6086e-05	0.00167557	0.00162354	106601076/106601078/106609615/106607236/100136576/106601071/106607372/106601077	8
CC	GO:0015934	large ribosomal subunit	8/940	24/12473	0.000249552	0.00662699	0.00642122	106584615/100194648/106600986/106563677/106565120/100196813/106586796/100196552	8
CC	GO:0005615	extracellular space	29/940	199/12473	0.000447357	0.0106918	0.0103599	106611941/100136518/106602739/100136575/106611047/100195869/106564469/100194912/106585699/106582291/106579695/106609962/100136525/106570180/106567902/100136529/100136922/106604916/106584200/106613695/106603571/106590519/100136587/106580769/106610234/106565851/106573721/100136933/100136485	29
CC	GO:0031514	motile cilium	9/940	33/12473	0.000557238	0.0121073	0.0117313	106604960/106602829/106612779/106564683/106587378/106606481/106611048/106577121/106586973	9
CC	GO:0005929	cilium	13/940	64/12473	0.00082732	0.0164775	0.0159658	106566884/106606053/106604960/106602829/106612779/106564683/106587378/106606481/106611048/106605944/106577121/106586973/106610906	13
CC	GO:0044421	extracellular region part	36/940	284/12473	0.00142489	0.026196	0.0253826	100195997/106611941/100136518/106602739/100136575/106611047/106606081/100195869/106564469/100194912/106585459/106585699/106582291/106579695/106609962/100136525/106570180/106567902/106579677/100136529/100136922/106604916/106584200/106613695/106603571/106575133/106587140/106590519/100136587/106580769/106610234/106565851/106605967/106573721/100136933/100136485	36
MF	GO:0003735	structural constituent of ribosome	124/1275	243/17439	8.68999e-76	4.31024e-73	4.24438e-73	106613699/106572905/106574971/100196577/106570065/100196668/100194651/106579982/106598980/106584615/106572990/100306759/106576324/106579508/100195751/106572979/106562456/106606628/106566347/106601557/106608334/106584630/106577194/100195814/106602804/106560321/100194561/106566811/100194648/100286555/106561079/106600986/100196277/100194682/100195896/106582252/100194506/106586486/106583952/106565904…	124
MF	GO:0020037	heme binding	25/1275	126/17439	3.89209e-06	0.000965238	0.000950489	106601076/106608238/106584291/106571109/106587398/106610765/106601078/106609615/106607236/106610337/106606454/106574033/100136576/106601071/106562087/106579858/106590187/106587186/106607372/106569008/106581857/106571110/106601077/106580756/106604524	25
MF	GO:0046906	tetrapyrrole binding	25/1275	130/17439	6.96732e-06	0.00115193	0.00113433	106601076/106608238/106584291/106571109/106587398/106610765/106601078/106609615/106607236/106610337/106606454/106574033/100136576/106601071/106562087/106579858/106590187/106587186/106607372/106569008/106581857/106571110/106601077/106580756/106604524	25
MF	GO:0035804	structural constituent of egg coat	7/1275	14/17439	2.38535e-05	0.00295784	0.00291264	106564617/106588682/106584671/106586569/106600453/106571680/106605642	7
MF	GO:0005344	oxygen carrier activity	8/1275	21/17439	6.86249e-05	0.00567299	0.00558631	106601076/106601078/106609615/106607236/100136576/106601071/106607372/106601077	8
MF	GO:0019825	oxygen binding	8/1275	21/17439	6.86249e-05	0.00567299	0.00558631	106601076/106601078/106609615/106607236/100136576/106601071/106607372/106601077	8
MF	GO:0019843	rRNA binding	8/1275	22/17439	0.000100951	0.00715308	0.00704378	106577194/106560321/106580567/106609058/106578040/106605760/106562921/100196856	8
MF	GO:0003746	translation elongation factor activity	15/1275	76/17439	0.000343946	0.0213247	0.0209988	106579072/106584402/100196611/106584198/106608864/100136525/100194965/100194733/106575720/100195925/100380775/100136485/106613766/106575286/106605011	15
