## Supplementary material for "Integrated transcriptome, DNA methylome and chromatin state accessibility landscapes reveal regulators of Atlantic salmon maturation": STable8

### Sheet: Sheet1
												methylation level of different contexts				mC contributions of different contexts
Tissue	Sample code	Time Point	Library ID	Description	Raw reads	Trimmed reads	%coverage	Uniquely mapped reads	mapping rate %	duplication rate %	%coverage post mapping / QC	CG	CHG	CHH	mC	CG	CHG	CHH
Liver	LC1	T1	A_LV_T1F3	Liver T1 library biol. rep. 1	385500154	375846214	18.7923	221944042	0.6	0.07617	11	0.8215	0.0023	0.002	0.8258	99.4793	0.278518	0.242189
Liver	LC2	T1	A_LV_T1F4	Liver T1 library biol. rep. 2	370275794	359937138	17.9969	225913014	0.63	0.07617	11.3	0.8206	0.0022	0.002	0.8248	99.4908	0.266731	0.242483
Liver	LM1	T4	A_LV_T4F3	Liver T4 library biol. rep. 1	348869176	342793830	17.1397	210337888	0.61	0.09035	10.5	0.8217	0.0022	0.0019	0.8258	99.5035	0.266408	0.23008
Liver	LM2	T4	A_LV_T4F4	Liver T4 library biol. rep. 2	372662838	366891212	18.3446	198207592	0.54	0.089526	10	0.8222	0.0022	0.0019	0.8263	99.5038	0.266247	0.229941
Ovary	OC1	T1	A_OV_T1F1	Ovary T1 library biol. rep. 1	367186364	359366352	17.9683	226163896	0.63	0.077403	11.3	0.7909	0.0026	0.0021	0.7956	99.4093	0.326797	0.263952
Ovary	OC2	T1	A_OV_T1F3	Ovary T1 library biol. rep. 2	416325808	406419998	20.321	220163040	0.54	0.091973	11	0.7952	0.0026	0.0021	0.7999	99.4124	0.325041	0.262533
Ovary	OM1	T4	A_OV_T4F3	Ovary T4 library biol. rep. 1	375325310	364777034	18.2389	217736648	0.6	0.070133	11	0.7932	0.0025	0.0021	0.7978	99.4234	0.313362	0.263224
Ovary	OM2	T4	A_OV_T4F4	Ovary T4 library biol. rep. 2	367614118	358560416	17.928	217374994	0.61	0.072172	10.8	0.8003	0.0024	0.002	0.8047	99.4532	0.298248	0.24854
Pituitary	PC1	T1	Pit_T1F3	Pituitary T1 library biol. rep. 1	329257188	320932280	16.0466	200540426	0.624	0.072982	10.027	0.8021	0.0024	0.0021	0.8066	99.4421	0.297545	0.260352
Pituitary	PC2	T1	Pit_T1F4	Pituitary T1 library biol. rep. 2	367572290	358771782	17.9386	232144800	0.65	0.083125	11.6	0.8122	0.0023	0.0021	0.8166	99.4612	0.281656	0.257164
Pituitary	PM1	T4	Pit_T4F2	Pituitary T4 library biol. rep. 1	357877384	350350784	17.5175	215752628	0.62	0.083763	11	0.8092	0.0022	0.002	0.8134	99.4836	0.27047	0.245881
Pituitary	PM2	T4	Pit_T4F4	Pituitary T4 library biol. rep. 2	387365280	379063622	18.9532	233714326	0.62	0.085892	11.7	0.806	0.0023	0.002	0.8103	99.4693	0.283845	0.246822
				Sum	4445831704			2619993294
				Avg	3.70486e+08		18.098	2.18333e+08		0.0808	10.93				0.8123
