## Supplementary material for "Integrated transcriptome, DNA methylome and chromatin state accessibility landscapes reveal regulators of Atlantic salmon maturation": STable12

### Sheet: ego_Ovary_hyperM_genic
ONTOLOGY	ID	Description	GeneRatio	BgRatio	pvalue	p.adjust	qvalue	geneID	Count
BP	GO:0043269	regulation of ion transport	16/402	139/11633	2.37e-05	0.0201847	0.0201847	106611671/106600760/106610816/106567450/106603904/100141319/106565299/106570224/106563134/106606743/100141320/106569206/106565294/106578513/106599276/106589457	16
BP	GO:0034762	regulation of transmembrane transport	14/402	131/11633	0.000170473	0.0483008	0.0483008	106611671/106600760/106610816/106567450/106603904/106565299/106570224/106563134/106606743/106569206/106565294/106578513/106599276/106589457	14
BP	GO:0034765	regulation of ion transmembrane transport	14/402	131/11633	0.000170473	0.0483008	0.0483008	106611671/106600760/106610816/106567450/106603904/106565299/106570224/106563134/106606743/106569206/106565294/106578513/106599276/106589457	14
CC	GO:0098590	plasma membrane region	12/523	90/14454	9.31e-05	0.0202882	0.0190049	106603924/106569981/106588418/106589364/106612471/106608002/106609408/106590474/100136908/106603263/106603719/106578986	12
MF	GO:0022836	gated channel activity	30/681	365/19825	1.02e-05	0.00360739	0.00323331	106611671/106600760/106610816/106603924/106604188/106567450/106569981/106588418/106603904/106565299/106589364/106570224/106612471/106563134/106579418/106563399/106606743/106583165/106564707/106569206/106603719/106565294/106578513/106582863/106578986/106599276/106589457/106579641/100380301/106565476	30
MF	GO:0022839	ion gated channel activity	29/681	357/19825	1.79e-05	0.00360739	0.00323331	106611671/106600760/106610816/106603924/106604188/106567450/106569981/106588418/106603904/106565299/106589364/106570224/106612471/106563134/106579418/106563399/106606743/106583165/106564707/106569206/106603719/106565294/106578513/106582863/106578986/106599276/106589457/100380301/106565476	29
MF	GO:0005216	ion channel activity	31/681	452/19825	0.000220957	0.0162201	0.0145381	106611671/106600760/106610816/106603924/106604188/106567450/106569981/106588418/106603904/106565299/106589364/106570224/106612471/106563134/106579418/106563399/106606743/106583165/106564707/106569206/106603719/106590663/106565294/106578513/106582863/106578986/106574544/106599276/106589457/100380301/106565476	31
MF	GO:0022838	substrate-specific channel activity	31/681	452/19825	0.000220957	0.0162201	0.0145381	106611671/106600760/106610816/106603924/106604188/106567450/106569981/106588418/106603904/106565299/106589364/106570224/106612471/106563134/106579418/106563399/106606743/106583165/106564707/106569206/106603719/106590663/106565294/106578513/106582863/106578986/106574544/106599276/106589457/100380301/106565476	31
MF	GO:0004725	protein tyrosine phosphatase activity	16/681	168/19825	0.000228903	0.0162201	0.0145381	106565854/106590661/106565282/106572187/106584549/106573036/106568503/106574153/100380472/106584595/106582631/106579657/106565330/106561046/106573126/106600038	16
MF	GO:0015267	channel activity	32/681	479/19825	0.000281042	0.0162201	0.0145381	106611671/106600760/106610816/106603924/106604188/106567450/106569981/106588418/106603904/106565299/106589364/106570224/106612471/106563134/106579418/106563399/106606743/106583165/106564707/106569206/106603719/106590663/106565294/106578513/106582863/106578986/106574544/106599276/106589457/106579641/100380301/106565476	32
MF	GO:0022803	passive transmembrane transporter activity	32/681	479/19825	0.000281042	0.0162201	0.0145381	106611671/106600760/106610816/106603924/106604188/106567450/106569981/106588418/106603904/106565299/106589364/106570224/106612471/106563134/106579418/106563399/106606743/106583165/106564707/106569206/106603719/106590663/106565294/106578513/106582863/106578986/106574544/106599276/106589457/106579641/100380301/106565476	32
MF	GO:0004970	ionotropic glutamate receptor activity	7/681	43/19825	0.000600339	0.0269485	0.024154	106603924/106569981/106588418/106589364/106612471/106603719/106578986	7
MF	GO:0008066	glutamate receptor activity	7/681	43/19825	0.000600339	0.0269485	0.024154	106603924/106569981/106588418/106589364/106612471/106603719/106578986	7
MF	GO:0022843	voltage-gated cation channel activity	14/681	151/19825	0.000722766	0.0276942	0.0248223	106611671/106600760/106567450/106603904/106565299/106570224/106563134/106606743/106564707/106569206/106565294/106578513/106599276/106589457	14
MF	GO:0015085	calcium ion transmembrane transporter activity	12/681	118/19825	0.00075405	0.0276942	0.0248223	106567450/106577160/106565299/106609905/106563134/106606743/106583165/106563153/106565294/106582863/106589457/106565476	12
MF	GO:0004714	transmembrane receptor protein tyrosine kinase activity	12/681	123/19825	0.00108881	0.0326199	0.0292372	106573628/106560958/106588469/106570040/100194499/106612321/106605839/106586578/106575102/106571329/106600510/106610598	12
MF	GO:0050839	cell adhesion molecule binding	7/681	48/19825	0.00118281	0.0326199	0.0292372	106588412/106609934/106599719/106575165/106607266/106570450/106569973	7
MF	GO:0005085	guanyl-nucleotide exchange factor activity	22/681	315/19825	0.00137583	0.0326199	0.0292372	106560643/106613922/106609220/106580682/100380335/106583746/106567043/106602856/106584026/106590401/106566610/106613240/106567521/106577129/106567565/106588690/106579284/106573430/106561656/106577535/106607499/106579830	22
MF	GO:0046873	metal ion transmembrane transporter activity	26/681	400/19825	0.00149832	0.0326199	0.0292372	106611671/106600760/106567450/106566649/106577160/106603904/106565299/106570224/106609905/106563134/106565077/106569974/106569766/100136908/106586140/106606743/106583165/106564707/106563153/106569206/106565294/106578513/106582863/106599276/106589457/106565476	26
MF	GO:0017154	semaphorin receptor activity	6/681	37/19825	0.00150523	0.0326199	0.0292372	106572068/106567158/106583586/106565213/106575102/106565257	6
MF	GO:0005262	calcium channel activity	9/681	79/19825	0.00152255	0.0326199	0.0292372	106567450/106565299/106563134/106606743/106583165/106565294/106582863/106589457/106565476	9
MF	GO:0005244	voltage-gated ion channel activity	16/681	200/19825	0.00153411	0.0326199	0.0292372	106611671/106600760/106610816/106567450/106603904/106565299/106570224/106563134/106606743/106564707/106569206/106565294/106578513/106599276/106589457/100380301	16
MF	GO:0022832	voltage-gated channel activity	16/681	200/19825	0.00153411	0.0326199	0.0292372	106611671/106600760/106610816/106567450/106603904/106565299/106570224/106563134/106606743/106564707/106569206/106565294/106578513/106599276/106589457/100380301	16
MF	GO:0004713	protein tyrosine kinase activity	16/681	201/19825	0.00161522	0.0326275	0.029244	106573628/106578455/106560958/106588469/106572626/106570040/100194499/106612321/106605839/106586578/106575102/106571329/106600510/100306819/106588771/106610598	16
MF	GO:0022824	transmitter-gated ion channel activity	8/681	67/19825	0.00203264	0.0358625	0.0321435	106603924/106604188/106569981/106588418/106589364/106612471/106603719/106578986	8
MF	GO:0022835	transmitter-gated channel activity	8/681	67/19825	0.00203264	0.0358625	0.0321435	106603924/106604188/106569981/106588418/106589364/106612471/106603719/106578986	8
MF	GO:0051020	GTPase binding	28/681	452/19825	0.00204168	0.0358625	0.0321435	106560643/106613922/106609220/106580682/100380335/106604875/106583746/106567043/106602856/106584026/106586679/106590401/106566610/106604453/106613240/106571498/106567521/106564724/106577129/106567565/106582833/106588690/106579284/106573430/106561656/106577535/106607499/106579830	28
MF	GO:0005003	ephrin receptor activity	5/681	29/19825	0.00282176	0.0474997	0.042574	106588469/106570040/106605839/106586578/106571329	5
