## Supplementary material for "Integrated transcriptome, DNA methylome and chromatin state accessibility landscapes reveal regulators of Atlantic salmon maturation": STable13

### Sheet: ego_common148
ONTOLOGY	ID	Description	GeneRatio	BgRatio	pvalue	p.adjust	qvalue	geneID	Count
CC	GO:0016514	SWI/SNF complex	3/80	28/14454	0.000484081	0.0246881	0.0229301	106610785/106570981/106607665	3
CC	GO:0005581	collagen trimer	140/14454	140/14454	0.0010657	0.0271754	0.0252403	106590136/106565565/106562962/106582155/106608922	5
CC	GO:0071565	nBAF complex	13/14454	13/14454	0.00226819	0.0385593	0.0358136	106610785/106607665	2
