## Supplementary material for "Integrated transcriptome, DNA methylome and chromatin state accessibility landscapes reveal regulators of Atlantic salmon maturation": STable14

### Sheet: Sheet1
Tissue	Time point	Sample	Description	Raw eads	properly paried	%duplicates	%multi-mapped	uniquely mapped reads	mapping	#Peaks called	Average size bp
Liver	T1	T1L1_S3	Liver T1 Library biol. Rep. 1	74293767	72198108	1.90519	0.218554	70782672	95.274	103473	325.419
Liver	T1	T1L2_S2	Liver T1 Library biol. Rep. 2	69589942	66873372	2.54629	0.271683	65101409	93.55	85844	467.842
Liver	T1	T1L3_S1	Liver T1 Library biol. Rep. 3	70163015	66665484	2.83753	0.300936	64674589	92.1776	98509	514.347
Liver	T2	T2L1_S6	Liver T2 Library biol. Rep. 1	75628460	71255876	2.42929	0.437517	69418644	91.789	96910	468.832
Liver	T3	T3L2_S3	Liver T2 Library biol. Rep. 2	49258397	46913646	2.10901	0.337595	45874782	93.1309	92372	454.307
Liver	T2	T2L3_S5	Liver T2 Library biol. Rep. 3	57021177	54002604	2.79456	0.363398	52409113	91.9117	92185	468.438
Liver	T3	T3L1_S4	Liver T3 Library biol. Rep. 1	58666319	54720886	2.2973	0.48589	53373143	90.9775	85824	526.1
Liver	T3	T3L2_S3	Liver T3 Library biol. Rep. 2	53170093	50569750	1.63154	0.376612	49702257	93.4778	87534	442.72
Liver	T3	T3L3_S2	Liver T3 Library biol. Rep. 3	50751420	49794606	1.96331	0.146644	48798199	96.1514	83653	304.178
Liver	T4	T4L1_S1	Liver T3 Library biol. Rep. 1	56238023	54272618	2.60202	0.278305	52809295	93.9032	99132	384.923
Liver	T4	T4L2_S2	Liver T3 Library biol. Rep. 2	61432636	60494466	1.54107	0.124951	59547749	96.9318	99368	187.409
Liver	T4	T4L3_S1	Liver T3 Library biol. Rep. 3	71836614	68574642	2.82221	0.344585	66547263	92.637	97755	422.246
				748049863				699039115	93.4927
				6.23375e+07				5.82533e+07		93546.6
								2.91266e+07
