## Supplementary material for "Integrated transcriptome, DNA methylome and chromatin state accessibility landscapes reveal regulators of Atlantic salmon maturation": STable17

### Sheet: Sheet1
113 Pit_TFs	RIF1	RIF2		68 Ov_TFs	RIF1	RIF2		124 Lv_TFs	RIF1	RIF2
106564033	-3.15554	-0.61059		106609474	-2.61928	-1.12221		106575405	0.87963	-3.1021
106562108	-3.11325	1.31547		106610395	-2.86165	-1.1146		106579635	1.28105	3.04756
106586884	-2.99208	0.2766		106581023	-2.96508	-1.10037		106564031	1.33612	3.53137
106570035	-2.76616	-0.25778		106566725	-2.88921	-1.01352		106602294	1.00789	3.84947
106595142	-2.66366	-0.48025		106575404	-2.97541	-0.95299		106560484	-0.19257	2.78002
106610115	-3.61215	0.29111		106606838	-2.87403	-1.03546		106582022	1.13473	3.3044
106566175	-2.89333	0.01434		106601833	-2.89496	-0.89114		106609843	1.28229	3.01551
106566980	-2.62766	0.50241		106607444	-2.70079	-0.98238		106585338	1.28229	3.01551
106585589	-3.88712	-0.3447		106602519	-2.78517	-0.74868		106607679	0.56999	4.15362
106594470	-0.35402	2.6584		106580564	-2.77555	-1.03761		106572632	0.56999	4.15362
106584823	-0.98893	2.69846		106566643	-2.68637	-0.76448		106574290	0.81185	3.5137
106585200	-2.88811	-0.75416		106561066	-3.10128	-1.05671		106605135	0.96994	3.81876
106564009	-3.08521	0.72264		106567483	-2.79243	-0.815		106590412	0.96994	3.81876
106602480	-0.41741	2.61496		106594966	-2.97685	-1.0972		106561441	0.18115	-2.94013
106578634	-3.19538	-0.92393		106575533	-2.91023	-0.92975		106563039	1.25448	3.28328
106566176	-2.80708	-0.451		106613026	-2.94333	-1.14748		106579524	0.77943	3.93653
106564399	-2.90992	0.66962		106564954	-2.69564	-1.08801		106562544	1.00768	3.63618
100194732	-3.22219	-0.36691		106609488	-2.71644	-1.02185		106573820	0.98441	3.8243
106564413	-0.43628	2.67982		106610133	-2.8527	-1.03928		106565957	-3.21242	0.88836
106585962	-3.05945	-0.56018		106600518	-2.88218	-1.09693		106590409	0.47499	3.71775
106578771	-2.77101	-0.01756		106587897	-3.01589	-1.04806		106576271	-3.02649	0.91555
106605265	-3.12878	1.06503		106602497	-2.75027	-1.14347		106598791	0.54804	3.34318
106574929	-0.55607	2.59777		106586239	-2.64965	-0.98784		106605862	-3.10904	0.25981
106569971	-2.91652	0.01405		106609242	-2.64936	-0.80159		106588964	0.10076	-2.62316
106594902	-2.73335	-0.10067		106575928	-3.1021	-1.0739		106568536	-2.61144	0.09479
106578623	-2.95573	0.96374		106560603	-2.90569	-1.13324		106560523	1.36199	3.5338
106591603	-2.71356	-0.25523		106613638	-2.77147	-0.85721		106575293	1.02618	-3.92567
106576767	-3.18994	0.05427		106600462	-2.75922	-1.12325		106575762	0.97803	3.83142
106610105	-2.96954	0.15114		106595862	-2.67349	-1.2138		106565286	-2.77799	0.84853
106577606	-3.04763	0.61422		106572868	-2.66495	-0.93553		106562398	-3.21802	0.88378
106568381	-2.75238	-0.26925		106610108	-2.60991	-0.73802		106568179	-3.21802	0.88378
106589343	-3.80926	-0.64659		106564060	-2.98013	-1.00348		106602503	-2.91969	0.5638
106612998	-3.27784	-0.13977		106587538	-2.781	-1.04653		106588719	0.17324	-2.7102
106602607	0.94361	2.73557		106595890	-2.71913	-0.91191		106599523	1.22216	3.49592
106612018	-2.58836	0.51483		106564484	-2.82953	-0.98657		106581984	-3.14625	0.89813
106590387	-3.15625	-0.69892		106604224	-2.70009	-1.03354		106603943	0.07872	-2.72452
106578126	-1.1647	2.67491		106575805	-2.74308	-0.6685		106583049	-3.0041	0.05919
106578229	-3.08015	0.88226		106610086	-2.77111	-0.8513		106571784	-2.8552	-0.14099
106591824	-3.57021	0.81713		106575161	-2.72665	-0.80899		106608469	-2.76607	1.10382
106602470	-3.81933	-0.57027		106581238	-2.80221	-0.91018		106564077	-2.74738	-0.92371
106609523	-3.32115	-0.14287		106605523	-2.75815	-0.99124		106567484	-0.42807	2.68232
106606287	-2.7969	0.52326		106564305	-2.6948	-0.76201		106602135	0.17845	2.90443
106567050	-3.04857	-0.78958		106610716	-2.63783	-0.69577		106609876	0.05536	-2.62422
106569396	-2.76095	-0.04304		106571705	-2.71188	-1.02224		106588735	0.07854	-2.71831
106606993	-2.61256	0.19149		106565971	-2.58227	-0.89451		106603808	-2.67404	-0.16147
106610082	-1.04616	2.87673		106607337	-2.62239	-1.20489		106566725	-2.6728	0.72801
106605860	-2.60205	1.49875		106571295	-2.94185	-1.12052		106568496	-2.68081	0.24985
106610089	-3.15839	-0.78759		106590954	-2.68528	-0.81883		106583137	0.32458	2.71637
106561150	-0.80061	2.76832		106611698	-2.59955	-0.98812		106565015	-2.87646	0.26517
106607989	-0.14409	2.79385		106586598	-2.62526	-0.71893		106580029	-2.84281	-0.79342
106590913	-0.66725	2.62537		106562238	-2.5821	-0.90195		106602404	-2.71163	0.36274
106567689	-3.51622	0.23262		106608467	-2.81564	-0.76271		106560332	1.31023	2.69584
106562190	-2.98804	1.10829		106567572	-2.64424	-0.68147		106562516	-2.74122	1.01387
106605714	-2.58683	-0.22733		106585194	-2.76109	-0.97196		106571614	0.65492	2.97945
100136476	-2.57481	-0.66367		106600397	-2.93996	-1.14981		106604251	-2.86755	1.06628
106601259	-2.78936	0.11691		106564116	-2.85813	-0.84134		106590052	-2.59115	-0.17781
106606468	-2.57832	0.60194		106590491	-2.63782	-0.78227		106594966	-2.77516	0.58746
106564415	-3.05881	0.04339		106610396	-2.61659	-0.74133		106578771	0.11872	2.68884
106576270	-3.33442	-0.63509		106610698	-2.64798	-0.94334		106602466	-3.30613	0.83377
106587438	-3.52926	-0.45187		106583327	-2.89317	-0.80504		106595148	-3.31449	-0.03469
106597103	-0.03602	2.73606		106607554	-2.91338	-0.80195		106585003	-2.93907	0.78766
106574439	-2.89754	-0.15483		106569069	-2.64996	-0.62801		106593981	-2.72154	-0.14277
106602407	-3.64661	0.69635		106586145	-3.04194	-1.11477		106576521	-2.96137	0.93581
106611959	-2.68017	-0.86381		106561397	-2.673	-1.18846		106606467	-3.24274	0.80955
106583434	-2.59208	-1.24253		106565453	-2.74119	-0.79386		106609975	-3.11075	0.88826
106576882	-3.26247	-0.21689		106566095	-2.93024	-0.95746		106580700	-3.0287	0.57176
106566360	-2.59265	-0.592		106579526	-2.77495	-1.09726		106612998	-3.11822	0.17066
106601018	-3.14392	0.92542		106587416	-3.0759	-1.11251		106609125	-0.31656	2.83118
106587538	-2.61395	1.62676						106564088	-3.43007	0.5566
106586405	-2.91683	-0.53687						106582697	-3.45304	0.65322
106574274	-0.04995	2.98216						106565242	0.05726	2.90392
106571430	-2.91838	0.91484						106580381	-3.03335	0.51599
106565774	0.51506	2.63198						106568358	0.66801	2.84967
106607551	-2.83381	1.55008						106570526	-3.26534	0.91776
106572223	-2.96853	-1.24101						106577334	-2.72023	-0.32798
106610947	0.47499	2.77654						106599909	-2.82409	0.37575
106565962	-3.38437	-0.28933						106582130	-2.89859	0.74888
106611385	-2.57176	0.07899						106599673	-2.82716	-0.04227
106565175	0.86944	2.70897						106584675	0.98822	2.94348
106577045	-3.07055	-0.36309						106564486	-2.99404	0.89152
106605603	-3.3516	0.33421						106609674	-2.67442	-0.11719
106561665	-0.11322	2.61818						106599217	1.38834	2.61618
106600918	-3.23799	-0.08581						106581161	-2.99298	0.37588
106573122	-3.07135	-0.24701						106610129	-2.98372	0.66138
106587830	-2.63397	1.13251						106610078	-2.77211	0.10484
106570704	-2.96073	0.15024						106576519	-0.56227	2.6052
106560599	0.65417	3.03816						106612392	-3.02436	1.00363
106575672	-3.5541	-0.18075						106603528	-2.68594	0.09327
106561686	-3.07804	-0.9351						106608853	0.52558	3.06731
106578757	-3.04292	0.39145						106602906	-2.58176	1.22573
106564734	-3.51878	-0.03046						106564566	-2.61854	-0.06704
106607505	-3.23568	-0.7277						106605577	-2.92604	0.98949
106583907	-2.63542	0.05976						106563989	0.14036	2.72029
106572986	0.47524	2.69635						106610106	-2.96125	0.18962
106583507	-2.78429	0.64548						106573091	-2.66143	0.43128
106584373	-3.15094	-0.13957						106575350	-2.92902	0.88053
106589480	0.66184	2.7635						106605594	-3.02259	0.64434
106597112	-3.05901	0.45674						106574666	-3.34381	0.56491
106603482	-3.30164	-1.00752						106580630	-3.25462	0.84964
106582813	-2.66676	-0.40173						106584160	-0.2996	2.7444
106599217	0.2457	2.57296						106573625	-2.72685	-0.00238
106561490	-3.29335	0.02245						106600269	-2.92639	-0.81205
106567479	-2.83818	-0.02324						100500787	-2.57765	0.25062
106567572	-3.68848	-0.58227						106573705	1.48418	2.64809
106565220	-2.61577	1.06988						106611080	-0.14537	2.57061
106576308	-3.43478	-0.9125						106598905	-3.01339	0.05572
106566409	-2.70027	0.19346						106576585	0.71229	3.07725
106610898	-3.73894	-0.19867						106569989	0.31442	3.05644
106583590	-3.47756	-0.72699						106572588	0.47613	2.61649
106566874	-2.71512	-1.17011						106602186	1.14782	2.79427
106563671	-2.90582	0.73666						106582057	-2.58426	0.17465
106568402	-2.57512	0.23061						106567167	0.00576	3.02091
106607745	-2.90105	0.29366						106584839	-3.30175	0.21433
								106560927	-2.88614	0.46837
								106561931	-3.15947	0.75742
								106613854	-2.88173	-0.41392
								106576739	-0.27476	2.98833
								106583247	-0.321	3.02771
								100194692	1.32656	2.68712
								106576024	-3.53094	0.53677
								106578208	2.59348	-1.64482
								106601356	-2.69391	0.70929
								106588581	0.00382	2.81483
								106589946	1.41129	-2.626
