## Supplementary material for "Integrated transcriptome, DNA methylome and chromatin state accessibility landscapes reveal regulators of Atlantic salmon maturation": STable18

### Sheet: Sheet1
geneID	#connect	annotation	tissue max expression	category	contribution
106575805	623	ETS translocation variant 5-like isoform X2	liv	DE, TF, TS	42.8571
106590493	616	uncharacterized protein LOC106590493, partial	ov	DE, DMG,TS	42.8571
100136448	663	C type lectin receptor C	liv	DE, TS	28.5714
106602948	659	high mobility group protein B3-like isoform X2	liv	DE, DMG	28.5714
106610776	635	disks large-associated protein 2-like isoform X2	pit	DMG, DAC	28.5714
106576784	633	protein very KIND-like isoform X2	pit	DE, DMG	28.5714
106611458	632	ninein-like isoform X1	ov	DE, DMG	28.5714
106568171	629	ran-binding protein 3-like isoform X2	liv	DMP, SNP	28.5714
106562538	627	huntingtin-interacting protein 1-related protein-like	pit	DMP, SNP	28.5714
106612553	626	uncharacterized protein C11orf53 homolog isoform X1	ov	DMG, DAC	28.5714
106590353	624	apoptosis regulator Bcl-2-like	liv	DE, DAC	28.5714
106575404	620	zinc finger protein 239-like	pit	TF, DMG	28.5714
106577051	620	glutamate receptor ionotropic, delta-1-like isoform X1	liv	DE, DAC	28.5714
106606227	618	actin-related protein 2/3 complex subunit 1B-like	liv	DE, DAC	28.5714
106600634	617	phospholipid-transporting ATPase IA-like	ov	DE, DMG	28.5714
106594966	642	zinc finger protein 664-like isoform X1	pit	TF	14.2857
106571817	621	zinc finger protein 391-like, partial	pit	DMG	14.2857
106601744	620	ras-related C3 botulinum toxin substrate 1-like	ov	DMG	14.2857
106610832	619	zinc finger protein 180-like, partial	pit	DMG	14.2857
106571823	616	zinc finger protein 2 homolog, partial	ov	DMG	14.2857
