## Supplementary material for "Integrated transcriptome, DNA methylome and chromatin state accessibility landscapes reveal regulators of Atlantic salmon maturation": STable19

### Sheet: Sheet1
gene	pre	post	post-pre	DE	TF	DMP	DMG	DAC	SNP	TS	contribution	category	tissue of max expression	mean expression	geneID	Description
106574348	10	599	589	1	0	0	1	0	0	1	42.8571	DEG, DMG, TS	pit	1.65244	106574348	PREDICTED: E3 ubiquitin/ISG15 ligase TRIM25-like
106590493	114	657	543	1	0	0	1	0	0	1	42.8571	DEG, DMG, TS	ov	2.18826	106590493	PREDICTED: uncharacterized protein LOC106590493, partial
106566126	90	609	519	1	0	0	0	1	0	1	42.8571	DEG, DAC, TS	ov	4.14119	106566126	PREDICTED: R3H domain-containing protein 2-like
106573705	58	576	518	1	1	0	0	1	0	0	42.8571	DEG, TF, DAC	pit	2.63584	106573705	PREDICTED: zinc finger protein 423 isoform X2
106589399	43	551	508	0	0	0	1	0	0	0	14.2857	DMG	pit	1.07132	106589399	PREDICTED: protocadherin-15-like isoform X10
106562515	4	508	504	1	0	0	1	0	0	0	28.5714	DEG, DMG	liv	0.81716	106562515	PREDICTED: RILP-like protein 1 isoform X3
106562229	30	533	503	0	0	0	1	1	0	0	28.5714	DMG, DAC	ov	4.60254	106562229	PREDICTED: tumor necrosis factor receptor type 1-associated DEATH domain protein-like
106612386	41	535	494	1	0	0	1	0	0	0	28.5714	DEG, DMG	ov	1.66756	106612386	PREDICTED: probable zinc transporter protein DDB_G0282067
106568904	37	525	488	1	0	0	0	0	0	0	14.2857	DEG	ov	2.16701	106568904	PREDICTED: putative ferric-chelate reductase 1
106568722	10	489	479	0	0	0	1	0	0	0	14.2857	DMG	pit	3.60037	106568722	PREDICTED: cAMP-specific 3\',5\'-cyclic phosphodiesterase 4B-like isoform X1
106605503	129	592	463	1	0	0	0	1	0	0	28.5714	DEG, DAC	pit	1.42882	106605503	PREDICTED: brain-specific angiogenesis inhibitor 1-like isoform X3
106575301	43	487	444	1	0	0	1	0	0	0	28.5714	DEG, DMG	pit	0.544371	106575301	PREDICTED: sodium channel protein type 2 subunit alpha-like isoform X2
106584181	157	596	439	1	0	0	1	1	0	0	42.8571	DEG, DMG, DAC	pit	1.72222	106584181	PREDICTED: receptor-type tyrosine-protein phosphatase F-like isoform X11
106566212	79	517	438	0	0	0	1	0	0	0	14.2857	DMG	ov	1.69618	106566212	PREDICTED: dedicator of cytokinesis protein 3-like, partial
106607820	140	574	434	1	0	0	0	0	0	0	14.2857	DEG	ov	1.22539	106607820	PREDICTED: G-protein coupled receptor 126-like isoform X8
106561150	102	533	431	1	1	0	0	1	0	0	42.8571	DEG, TF, DAC	ov	1.80631	106561150	PREDICTED: nuclear receptor ROR-alpha isoform X2
106586142	45	474	429	1	0	0	1	0	0	0	28.5714	DEG, DMG	ov	3.10523	106586142	PREDICTED: signal transducer and activator of transcription 1-alpha/beta-like isoform X2
100136362	191	616	425	1	0	0	0	0	0	1	28.5714	DEG, TS	pit	1.56472	100136362	PREDICTED: gonadotropin subunit beta-1
106571943	167	590	423	1	0	0	1	0	0	0	28.5714	DEG, DMG	liv	3.59227	106571943	PREDICTED: rho-related GTP-binding protein Rho6-like
106613279	27	447	420	1	0	0	0	0	0	0	14.2857	DEG	ov	0.752281	106613279	PREDICTED: acetyl-coenzyme A transporter 1-like, partial
106571215	133	551	418	0	0	0	1	0	0	0	14.2857	DMG	ov	5.03715	106571215	PREDICTED: NACHT, LRR and PYD domains-containing protein 12-like
106588355	44	455	411	0	0	0	1	0	0	0	14.2857	DMG	pit	1.29888	106588355	PREDICTED: semaphorin-6D-like isoform X1
106611328	114	525	411	0	0	0	1	0	0	0	14.2857	DMG	pit	0.621668	106611328	PREDICTED: otoferlin-like isoform X2
106581239	12	414	402	1	0	0	1	0	0	0	28.5714	DEG, DMG	pit	2.64929	106581239	PREDICTED: seizure protein 6 homolog isoform X1
106574953	156	557	401	1	0	0	1	0	0	0	28.5714	DEG, DMG	pit	4.11985	106574953	PREDICTED: uncharacterized protein LOC106574953 isoform X7
106562364	108	507	399	0	0	0	1	0	0	0	14.2857	DMG	liv	1.95024	106562364	PREDICTED: vesicle-associated membrane protein 7-like isoform X1
106579756	53	452	399	1	0	0	0	0	0	0	14.2857	DEG	liv	3.06169	106579756	PREDICTED: 3-ketoacyl-CoA thiolase B, peroxisomal-like
106605237	239	638	399	0	0	0	1	0	0	0	14.2857	DMG	pit	0.706107	106605237	PREDICTED: serine/threonine-protein kinase Nek8-like isoform X1
106600766	23	418	395	1	0	0	0	0	0	1	28.5714	DEG, TS	liv	1.78584	106600766	PREDICTED: ferritin, middle subunit
106583507	70	461	391	0	1	0	1	0	0	0	28.5714	TF, DMG	pit	0.891119	106583507	PREDICTED: teashirt homolog 1-like
106611957	9	397	388	0	0	0	1	0	0	0	14.2857	DMG	ov	1.84628	106611957	PREDICTED: LOW QUALITY PROTEIN: F-box only protein 38-like
106607759	215	584	369	0	0	0	1	0	0	0	14.2857	DMG	ov	1.736	106607759	PREDICTED: lethal(3)malignant brain tumor-like protein 3
100196408	294	659	365	1	0	0	0	0	0	0	14.2857	DEG	pit	0.991176	100196408	PREDICTED: apolipoprotein D isoform X1
106581253	163	526	363	1	0	0	0	0	0	0	14.2857	DEG	ov	1.57346	106581253	PREDICTED: SH3 domain-binding protein 5-like
106572931	54	408	354	1	0	0	0	1	0	0	28.5714	DEG, DAC	liv	1.59509	106572931	PREDICTED: DEP domain-containing mTOR-interacting protein-like
106586418	209	562	353	1	0	0	0	0	0	0	14.2857	DEG	ov	0.690386	106586418	PREDICTED: semaphorin-5B-like isoform X1
106599530	297	649	352	1	0	0	1	0	0	0	28.5714	DEG, DMG	ov	0.423359	106599530	PREDICTED: glypican-1-like
106600896	173	522	349	1	0	1	0	0	1	0	42.8571	DEG, DMP, SNP	ov	0.761477	106600896	PREDICTED: trichohyalin-like
106608613	247	586	339	1	0	0	0	1	0	1	42.8571	DEG, DEC, TS	liv	5.03002	106608613	PREDICTED: protein transport protein Sec24D-like isoform X2
106589502	264	603	339	0	0	0	1	1	0	0	28.5714	DMG, DAC	pit	5.21445	106589502	PREDICTED: myosin phosphatase Rho-interacting protein-like isoform X3
106571603	219	553	334	0	0	0	1	0	0	0	14.2857	DMG	ov	0.690656	106571603	PREDICTED: synaptosomal-associated protein 25-A isoform X2
106584983	49	382	333	1	0	0	0	1	0	0	28.5714	DEG, DAC	liv	0.918141	106584983	PREDICTED: WSC domain-containing protein 2-like isoform X2
106611188	253	580	327	1	0	0	1	0	0	0	28.5714	DEG, DMP	pit	2.23693	106611188	PREDICTED: apoptosis-stimulating of p53 protein 1-like isoform X3
106579098	204	528	324	1	0	0	1	0	0	0	28.5714	DEG, DMG	pit	1.17108	106579098	PREDICTED: low-density lipoprotein receptor-related protein 2-like
106601342	233	549	316	1	0	0	1	0	0	0	28.5714	DEG, DMG	ov	2.95674	106601342	PREDICTED: protein Wiz-like isoform X1
106579287	174	488	314	1	0	0	1	0	0	0	28.5714	DEG, DMG	pit	1.75237	106579287	PREDICTED: disintegrin and metalloproteinase domain-containing protein 8-like isoform X2
106605452	293	607	314	1	0	0	0	0	0	0	14.2857	DEG	liv	0.95303	106605452	PREDICTED: gonadotropin-releasing hormone II receptor-like isoform X2
106568366	34	347	313	1	0	0	0	0	0	0	14.2857	DEG	liv	7.3117	106568366	uncharacterized LOC106568366
106598656	186	495	309	1	0	0	0	1	0	1	42.8571	DEG, DEC, TS	liv	0.709189	106598656	PREDICTED: complement factor H-related protein 5-like isoform X2
106606596	79	388	309	1	0	0	0	0	0	0	14.2857	DEG	liv	1.0744	106606596	PREDICTED: extracellular serine/threonine protein kinase FAM20C-like, partial
106613392	276	583	307	0	0	1	0	0	1	0	28.5714	DMP, SNP	pit	3.09455	106613392	PREDICTED: B-cell CLL/lymphoma 9-like protein
106571614	259	566	307	0	1	0	1	0	0	0	28.5714	TF, DMG	pit	0.237554	106571614	PREDICTED: myelin transcription factor 1-like protein isoform X8
100380666	350	657	307	1	0	0	0	0	0	0	14.2857	DEG	pit	0.881581	100380666	PREDICTED: eosinophil peroxidase
106604324	56	356	300	1	0	0	1	0	0	0	28.5714	DEG, DMG	pit	0.790728	106604324	PREDICTED: solute carrier family 25 member 53-like isoform X2
106602561	264	562	298	1	0	0	1	0	0	0	28.5714	DEG, DMG	ov	3.38883	106602561	PREDICTED: sorbin and SH3 domain-containing protein 2-like
106563008	175	470	295	0	0	1	0	0	1	1	42.8571	DMP, SNP, TS	pit	0.346259	106563008	PREDICTED: SEC14-like protein 3
106580469	206	500	294	0	0	0	1	0	0	0	14.2857	DMG	pit	1.02283	106580469	PREDICTED: armadillo repeat protein deleted in velo-cardio-facial syndrome homolog isoform X1
106602716	273	567	294	1	0	0	0	0	0	0	14.2857	DEG	pit	1.97164	106602716	PREDICTED: pleckstrin homology domain-containing family H member 1-like isoform X2
106568804	299	592	293	1	0	0	0	0	0	0	14.2857	DEG	ov	1.00142	106568804	PREDICTED: neuromedin-U receptor 1-like
106568727	307	594	287	1	0	0	1	0	0	0	28.5714	DEG, DMG	liv	3.8201	106568727	PREDICTED: 3-keto-steroid reductase-like isoform X1
106600038	291	578	287	1	0	0	1	0	0	0	28.5714	DEG, DMG	pit	0.805844	106600038	PREDICTED: receptor-type tyrosine-protein phosphatase S-like isoform X6
100380557	13	297	284	1	0	0	0	0	0	0	14.2857	DEG	ov	1.38633	100380557	TRAF-type zinc finger domain-containing protein 1
106566649	344	628	284	0	0	0	1	0	0	0	14.2857	DMG	ov	0.834297	106566649	PREDICTED: solute carrier family 12 member 5-like isoform X2
106576693	252	536	284	1	0	0	0	0	0	0	14.2857	DEG	pit	0.304368	106576693	PREDICTED: steroid 17-alpha-hydroxylase 17,20 lyase
106588333	308	592	284	1	0	0	0	0	0	0	14.2857	DEG	pit	1.12158	106588333	PREDICTED: uncharacterized protein LOC106588333 isoform X1
106574153	87	368	281	1	0	0	1	0	0	0	28.5714	DEG, DMG	liv	1.12421	106574153	PREDICTED: receptor-type tyrosine-protein phosphatase S-like isoform X1
106573037	140	418	278	1	0	0	1	0	0	0	28.5714	DEG, DMG	pit	3.15638	106573037	PREDICTED: HMG box-containing protein 1-like isoform X2
106608614	215	491	276	0	0	1	1	0	1	0	42.8571	DMP, DMG, SNP	ov	0.396496	106608614	PREDICTED: Kv channel-interacting protein 4-like isoform X4
106605377	284	558	274	1	0	0	1	0	0	0	28.5714	DEG, DMG	ov	1.64415	106605377	PREDICTED: neural-cadherin-like
106607236	318	589	271	1	0	0	0	0	0	0	14.2857	DEG	liv	3.1045	106607236	PREDICTED: hemoglobin subunit beta-1-like
106589480	134	400	266	1	1	0	0	0	0	0	28.5714	DEG, TF	ov	4.22259	106589480	forkhead box protein K2-like
100195775	134	399	265	1	0	0	1	0	0	0	28.5714	DEG, DMG	liv	0.396826	100195775	High choriolytic enzyme 1 precursor
106587193	319	584	265	1	0	0	0	0	0	0	14.2857	DEG	pit	1.97582	106587193	PREDICTED: protein-methionine sulfoxide oxidase MICAL2-like isoform X6
106574327	366	630	264	0	0	0	1	0	0	0	14.2857	DMG	pit	1.0611	106574327	PREDICTED: partitioning defective 3 homolog B-like isoform X1
106571823	298	559	261	0	0	0	1	0	0	0	14.2857	DMG	ov	0.698746	106571823	PREDICTED: zinc finger protein 2 homolog, partial
106580209	185	436	251	0	0	0	1	0	0	0	14.2857	DMG	ov	1.04025	106580209	PREDICTED: zinc finger protein 813-like isoform X1
106607371	249	499	250	1	0	0	0	0	0	0	14.2857	DEG	pit	0.86259	106607371	PREDICTED: hemoglobin subunit beta-1-like
106582011	317	566	249	1	0	0	1	0	0	0	28.5714	DEG, DMG	ov	0.601	106582011	PREDICTED: interleukin-1 receptor accessory protein-like 1-B isoform X1
106568652	130	376	246	1	0	0	0	1	0	0	28.5714	DEG, DAC	liv	0.698103	106568652	PREDICTED: dual specificity phosphatase 28-like
106582291	378	623	245	1	0	0	0	0	0	0	14.2857	DEG	liv	3.58401	106582291	PREDICTED: sclerostin domain-containing protein 1-like
106579906	421	661	240	1	0	0	1	0	0	0	28.5714	DEG, DMG	liv	1.81761	106579906	PREDICTED: transmembrane protein 132C-like isoform X3
106610067	278	518	240	0	0	0	1	0	0	0	14.2857	DMG	pit	2.13823	106610067	PREDICTED: uncharacterized protein LOC106610067 isoform X2
106564232	298	536	238	1	0	0	1	0	0	0	28.5714	DEG, DMG	ov	2.68829	106564232	PREDICTED: protein NLRC3-like
106579918	385	622	237	0	0	1	1	0	0	0	28.5714	DMP, DMG	pit	5.76295	106579918	PREDICTED: nuclear receptor corepressor 2 isoform X2
106607454	197	433	236	1	0	0	0	1	0	0	28.5714	DEG, DAC	liv	1.12573	106607454	PREDICTED: protein FAM171A2-like isoform X2
106572181	387	621	234	1	0	0	0	0	0	0	14.2857	DEG	pit	3.63652	106572181	PREDICTED: tumor necrosis factor receptor superfamily member 6B-like
106585509	395	628	233	0	0	0	1	0	0	0	14.2857	DMG	ov	0.45318	106585509	PREDICTED: 4-hydroxyphenylpyruvate dioxygenase-like isoform X1
106611155	406	638	232	0	0	0	1	0	0	0	14.2857	DMG	pit	3.30054	106611155	PREDICTED: sprouty-related, EVH1 domain-containing protein 1-like isoform X1
106575161	363	594	231	1	1	0	0	0	0	0	28.5714	DEG, TF	pit	4.53906	106575161	PREDICTED: bromodomain adjacent to zinc finger domain protein 2B-like isoform X1
106600859	334	564	230	1	0	0	1	0	0	1	42.8571	DEG, DMG, TS	ov	3.21433	106600859	PREDICTED: retinoic acid receptor alpha isoform X1
106578262	31	261	230	1	0	0	1	0	0	0	28.5714	DEG, DMG	ov	1.58293	106578262	PREDICTED: histone H3.3
106561737	395	624	229	1	0	0	1	0	0	0	28.5714	DEG, DMG	liv	1.96771	106561737	PREDICTED: reelin-like, partial
106602060	390	619	229	1	0	0	1	0	0	0	28.5714	DEG, DMG	pit	0.708237	106602060	PREDICTED: zinc-activated ligand-gated ion channel-like
106603266	360	587	227	0	0	1	0	0	1	0	28.5714	DMP, SNP	pit	4.73629	106603266	PREDICTED: amyloid beta A4 precursor protein-binding family B member 1-like isoform X2
106567250	324	550	226	0	0	1	0	0	1	0	28.5714	DMP, SNP	pit	1.00216	106567250	PREDICTED: 5\'-nucleotidase domain-containing protein 2-like
106583682	350	576	226	0	0	0	1	0	0	0	14.2857	DMG	pit	0.358098	106583682	PREDICTED: solute carrier family 12 member 5-like isoform X2
106562306	328	552	224	1	0	0	1	0	0	0	28.5714	DEG, DMG	pit	2.17632	106562306	PREDICTED: spondin-1-like
100136467	372	596	224	0	0	1	1	0	0	0	28.5714	DMP, DMG	pit	1.33243	100136467	PREDICTED: zinc finger protein ZIC 1
100862707	131	354	223	1	0	0	0	0	0	0	14.2857	DEG	ov	2.25986	100862707	fatty acid-binding protein, brain
106610086	352	572	220	0	1	0	0	1	0	0	28.5714	TF, DAC	pit	1.87904	106610086	PREDICTED: sal-like protein 4 isoform X1
106587295	415	634	219	1	0	0	0	1	0	0	28.5714	DEG, DAC	pit	1.4325	106587295	PREDICTED: alanine aminotransferase 2-like isoform X3
106609082	386	604	218	0	0	1	0	0	1	0	28.5714	DMP, SNP	pit	2.70043	106609082	PREDICTED: protein O-GlcNAcase-like isoform X3
106565970	417	634	217	0	0	1	0	0	0	0	14.2857	DMP	ov	0.808945	106565970	PREDICTED: probable glutamate receptor
106564077	379	595	216	0	1	1	0	0	0	0	28.5714	TF, DMP	pit	1.13877	106564077	PREDICTED: zinc finger protein 658B-like isoform X4
106580887	226	442	216	1	0	0	0	0	0	0	14.2857	DEG	liv	0.939529	106580887	cytochrome P450 2M1-like
106563846	210	426	216	1	0	0	0	0	0	0	14.2857	DEG	ov	1.90104	106563846	PREDICTED: GTPase IMAP family member 7-like
106575065	422	636	214	0	0	0	1	1	0	0	28.5714	DMG, DAC	pit	3.03114	106575065	PREDICTED: AT-rich interactive domain-containing protein 1B-like isoform X1
106583532	362	575	213	0	0	1	1	0	0	0	28.5714	DMP, DMG	pit	1.04544	106583532	PREDICTED: potassium voltage-gated channel subfamily B member 1-like
106583002	442	655	213	1	0	0	0	0	0	0	14.2857	DEG	pit	1.18493	106583002	PREDICTED: hematopoietic progenitor cell antigen CD34 isoform X2
106565742	394	606	212	1	0	0	1	0	0	0	28.5714	DEG, DMG	pit	0.86212	106565742	PREDICTED: 2-epi-5-epi-valiolone synthase-like isoform X2
106560269	389	601	212	1	0	0	0	0	0	0	14.2857	DEG	ov	1.20071	106560269	PREDICTED: platelet-derived growth factor receptor alpha-like
100380696	373	584	211	1	0	0	0	0	0	1	28.5714	DEG, TS	liv	4.91535	100380696	PREDICTED: fibronectin
106581345	400	611	211	1	0	0	0	1	0	0	28.5714	DEG, DAC	pit	2.16225	106581345	PREDICTED: protocadherin Fat 3-like, partial
106600129	349	560	211	0	0	0	1	0	0	0	14.2857	DMG	pit	0.728907	106600129	PREDICTED: uncharacterized protein LOC106600129 isoform X5
106610377	285	495	210	0	0	1	0	0	1	0	28.5714	DMP, DAC	ov	0.42727	106610377	PREDICTED: calcium uptake protein 3, mitochondrial
106611458	428	638	210	1	0	0	1	0	0	0	28.5714	DEG, DMG	ov	4.1502	106611458	PREDICTED: ninein-like isoform X1
106600431	369	579	210	1	0	0	1	0	0	0	28.5714	DEG, DMG	pit	3.27578	106600431	PREDICTED: GREB1-like protein
106579772	235	444	209	1	0	0	0	0	0	0	14.2857	DEG	liv	2.23571	106579772	PREDICTED: 3-ketoacyl-CoA thiolase, peroxisomal, partial
106573061	368	576	208	1	0	0	1	0	0	0	28.5714	DEG, DMG	pit	1.21586	106573061	PREDICTED: CUGBP Elav-like family member 2 isoform X8
106565909	361	568	207	1	0	0	0	1	0	1	42.8571	DEG, DAC, TS	liv	4.97597	106565909	PREDICTED: delta-1-pyrroline-5-carboxylate dehydrogenase, mitochondrial
106584361	370	577	207	1	0	0	0	0	0	0	14.2857	DEG	liv	2.17917	106584361	PREDICTED: nuclear factor 1 C-type-like isoform X7
106603876	425	631	206	0	0	0	1	0	0	0	14.2857	DMG	pit	2.16123	106603876	PREDICTED: V-type proton ATPase subunit e 1-like
106587336	387	592	205	1	0	0	0	1	0	0	28.5714	DEG, DAC	pit	1.68215	106587336	PREDICTED: rab11 family-interacting protein 4A-like isoform X2
106613800	321	524	203	1	0	0	1	1	0	0	42.8571	DEG, DMG, DAC	pit	2.97453	106613800	PREDICTED: transducin-like enhancer protein 4 isoform X2
106567112	364	567	203	0	0	0	1	0	0	0	14.2857	DMG	ov	0.554644	106567112	PREDICTED: proto-oncogene tyrosine-protein kinase Src-like isoform X1
100306872	304	507	203	1	0	0	0	0	0	0	14.2857	DEG	pit	2.14092	100306872	Neurofilament medium polypeptide
106611730	432	634	202	1	0	0	1	0	0	0	28.5714	DEG, DMP	pit	2.31666	106611730	PREDICTED: fibroblast growth factor 13-like isoform X1
106567897	350	552	202	1	0	0	0	0	0	0	14.2857	DEG	ov	4.05033	106567897	PREDICTED: chromatin complexes subunit BAP18-like
106605265	423	624	201	1	1	0	0	0	0	0	28.5714	DEG, TF	pit	0.885602	106605265	PREDICTED: retinoic acid receptor beta-like
106575672	433	632	199	0	1	1	1	0	1	0	57.1429	TF, DMP, DMG, SNP	pit	2.86775	106575672	PREDICTED: BCL-6 corepressor-like isoform X2
106600497	358	557	199	1	0	0	0	0	0	0	14.2857	DEG	pit	2.10656	106600497	PREDICTED: ATP-sensitive inward rectifier potassium channel 10-like isoform X3
106590187	376	574	198	1	0	0	0	0	0	0	14.2857	DEG	liv	3.65005	106590187	PREDICTED: cytochrome P450 2F3-like
106581904	421	618	197	1	0	0	0	1	0	0	28.5714	DEG, DAC	liv	4.8927	106581904	PREDICTED: NADH dehydrogenase
106586335	389	585	196	1	0	0	0	1	0	0	28.5714	DEG, DAC	liv	6.68296	106586335	PREDICTED: isocitrate dehydrogenase
106608319	397	593	196	1	0	0	1	0	0	0	28.5714	DEG, DMP	pit	1.15939	106608319	PREDICTED: sorting nexin-17
106580974	375	571	196	0	0	0	1	0	0	0	14.2857	DMG	liv	5.42238	106580974	PREDICTED: spartin-like isoform X1
106578273	350	545	195	0	0	1	1	0	1	0	42.8571	DMP, DMG, SNP	pit	0.322274	106578273	vesicular glutamate transporter 1-like
106610393	172	367	195	0	0	1	0	0	1	0	28.5714	DMP, DAC	liv	0.884386	106610393	PREDICTED: zinc finger protein 792-like
106571620	404	599	195	0	0	0	1	1	0	0	28.5714	DMG, DAC	pit	3.98994	106571620	PREDICTED: C-C chemokine receptor type 6-like
106561490	394	588	194	0	1	0	1	0	0	0	28.5714	TF, DMG	pit	1.31442	106561490	PREDICTED: paired box protein Pax-6-like isoform X6
100195065	394	588	194	1	0	0	0	0	0	0	14.2857	DEG	pit	5.24731	100195065	Nucleosome assembly protein 1-like 1
106609283	494	164	-330	1	0	0	0	0	0	0	14.2857	DEG	ov	2.39108	106609283	PREDICTED: hemagglutinin/amebocyte aggregation factor-like isoform X3
106566668	350	18	-332	1	0	0	1	0	0	0	28.5714	DEG, DMG	ov	0.620602	106566668	PREDICTED: glutamate receptor-interacting protein 2-like isoform X1
100194732	472	139	-333	1	1	0	1	0	0	0	42.8571	DEG, TF, DMG	liv	0.986552	100194732	checkpoint suppressor 1-like
106604445	472	137	-335	1	0	0	1	0	0	0	28.5714	DEG, DMG	liv	3.14493	106604445	PREDICTED: septin-6-like isoform X2
106560573	468	127	-341	1	0	0	0	0	0	1	28.5714	DEG, TS	liv	0.931901	106560573	PREDICTED: plasmalemma vesicle-associated protein
106587207	471	130	-341	1	0	0	0	1	0	0	28.5714	DEG, DAC	liv	1.94957	106587207	PREDICTED: semaphorin-7A-like
106601383	561	218	-343	1	0	0	0	0	0	0	14.2857	DEG	pit	2.20899	106601383	PREDICTED: ubiquitin carboxyl-terminal hydrolase 43-like, partial
106584961	447	103	-344	1	0	0	0	0	0	0	14.2857	DEG	liv	0.521984	106584961	PREDICTED: isotocin-neurophysin IT 2
100380499	480	129	-351	1	0	0	0	0	0	0	14.2857	DEG	pit	2.61311	100380499	TRAF2-binding protein
106566099	478	126	-352	1	0	0	1	0	0	0	28.5714	DEG, DMG	liv	1.20998	106566099	PREDICTED: radical S-adenosyl methionine domain-containing protein 2-like
106608748	449	97	-352	1	0	1	0	0	0	0	28.5714	DEG, DMP	pit	2.86009	106608748	PREDICTED: high affinity immunoglobulin epsilon receptor subunit gamma-like isoform X2
106563192	490	133	-357	1	0	0	0	0	0	0	14.2857	DEG	liv	3.1257	106563192	PREDICTED: proactivator polypeptide-like
106586330	450	91	-359	1	0	0	1	0	0	0	28.5714	DEG, DMG	pit	1.94648	106586330	PREDICTED: rho GTPase-activating protein 15-like
106577720	553	192	-361	1	0	0	1	0	0	0	28.5714	DEG, DMG	liv	3.11241	106577720	PREDICTED: sulfotransferase family cytosolic 2B member 1-like isoform X3
106580821	449	83	-366	1	0	0	0	0	0	0	14.2857	DEG	ov	6.07252	106580821	PREDICTED: transgelin-like isoform X2
106601397	431	63	-368	1	0	0	0	1	0	0	28.5714	DEG, DAC	ov	8.12773	106601397	PREDICTED: probable ATP-dependent RNA helicase DDX5 isoform X2
106561059	566	197	-369	1	0	0	0	0	0	0	14.2857	DEG	pit	2.38801	106561059	PREDICTED: NACHT, LRR and PYD domains-containing protein 12-like
106610765	510	139	-371	1	0	0	0	0	0	0	14.2857	DEG	liv	3.11984	106610765	PREDICTED: peroxidasin homolog isoform X2
106590330	575	196	-379	1	0	0	0	0	0	0	14.2857	DEG	pit	2.02471	106590330	PREDICTED: heme oxygenase-like
106586715	477	95	-382	1	0	0	0	0	0	0	14.2857	DEG	liv	2.40638	106586715	PREDICTED: uncharacterized protein LOC106586715 isoform X3
106577506	422	40	-382	1	0	0	0	0	0	0	14.2857	DEG	pit	5.36147	106577506	PREDICTED: apolipoprotein Eb-like
106563207	539	145	-394	1	0	0	0	1	0	0	28.5714	DEG, DAC	pit	1.53007	106563207	PREDICTED: guanine nucleotide-binding protein G(z) subunit alpha
106570065	524	118	-406	1	0	0	1	0	0	0	28.5714	DEG, DMG	liv	8.19604	106570065	PREDICTED: 40S ribosomal protein S5-like
106587881	489	83	-406	1	0	0	0	0	0	0	14.2857	DEG	liv	1.11062	106587881	PREDICTED: zinc finger protein Aiolos-like
106580086	478	71	-407	1	0	0	0	1	0	0	28.5714	DEG, DAC	pit	2.83552	106580086	PREDICTED: guanine nucleotide-binding protein G(q) subunit alpha-like
106582432	441	33	-408	1	0	0	0	1	0	1	42.8571	DEG, DAC, TS	liv	0.251881	106582432	PREDICTED: trace amine-associated receptor 13c-like
106612557	424	15	-409	1	0	0	1	0	0	0	28.5714	DEG, DMG	ov	3.02803	106612557	PREDICTED: mitochondrial import inner membrane translocase subunit Tim8 A-like
106574130	442	31	-411	1	0	0	1	0	0	0	28.5714	DEG, DMG	liv	5.34398	106574130	PREDICTED: arf-GAP with coiled-coil, ANK repeat and PH domain-containing protein 2-like isoform X3
106575574	468	57	-411	1	0	0	0	1	0	0	28.5714	DEG, DAC	ov	5.3525	106575574	PREDICTED: calcipressin-1-like isoform X2
106610072	442	31	-411	0	0	0	1	0	0	0	14.2857	DMG	pit	2.48014	106610072	PREDICTED: uncharacterized protein LOC106610072 isoform X2
106607852	433	20	-413	1	0	0	0	0	0	0	14.2857	DEG	liv	1.57349	106607852	PREDICTED: calcipressin-2 isoform X1
106582601	506	86	-420	1	0	0	0	1	0	0	28.5714	DEG, DAC	liv	1.01987	106582601	PREDICTED: pleckstrin homology-like domain family B member 3
100136473	492	66	-426	1	0	0	1	0	0	0	28.5714	DEG, DMG	liv	4.71442	100136473	PREDICTED: follistatin-related protein 1
106576386	485	54	-431	1	0	0	0	0	0	0	14.2857	DEG	liv	0.933389	106576386	uncharacterized LOC106576386
106602826	528	84	-444	1	0	0	0	1	0	1	42.8571	DEG, DAC, TS	liv	2.34729	106602826	PREDICTED: stromal interaction molecule 1-like isoform X1
106606431	487	32	-455	1	0	0	0	0	0	0	14.2857	DEG	pit	5.23774	106606431	PREDICTED: metalloproteinase inhibitor 2-like
100195217	543	87	-456	1	0	0	0	1	0	0	28.5714	DEG, DAC	liv	1.65845	100195217	protein phosphatase 1H
106613686	560	104	-456	1	0	0	0	1	0	0	28.5714	DEG, DAC	liv	2.6641	106613686	PREDICTED: Krueppel-like factor 2
100195880	474	11	-463	1	0	0	0	0	0	0	14.2857	DEG	pit	7.0037	100195880	Ependymin-1 precursor
100195838	488	18	-470	1	0	1	0	0	0	0	28.5714	DEG, DMP	ov	5.27991	100195838	ependymin-2 precursor
106588682	594	113	-481	1	0	0	0	0	0	0	14.2857	DEG	pit	1.22178	106588682	PREDICTED: zona pellucida sperm-binding protein 3-like
106610009	546	46	-500	0	0	1	1	0	0	0	28.5714	DMP, DMG	liv	2.39726	106610009	PREDICTED: guanylate cyclase soluble subunit beta-1 isoform X1
100194692	513	9	-504	1	1	0	0	0	0	0	28.5714	DEG, TF	liv	3.86952	100194692	PREDICTED: Krueppel-like factor 11
100196465	560	31	-529	1	0	0	0	0	0	0	14.2857	DEG	ov	2.73245	100196465	PREDICTED: glyoxalase domain-containing protein 5 isoform X1
106586502	559	7	-552	1	0	0	1	1	0	0	42.8571	DEG, DMG, DAC	ov	1.92819	106586502	PREDICTED: serine/arginine repetitive matrix protein 2-like isoform X1
